# A common druggable signature of oncogenic CMYC, mutant KRAS and mutant p53 reveals functional redundancy and competition of the oncogenes in cancer

**DOI:** 10.1101/2023.12.20.572548

**Authors:** Maria Grześ, Akanksha Jaiswar, Marcin Grochowski, Weronika Wojtyś, Wojciech Kaźmierczak, Tomasz Olesiński, Małgorzata Lenarcik, Magdalena Nowak-Niezgoda, Małgorzata Kołos, Giulia Canarutto, Silvano Piazza, Jacek R. Wiśniewski, Dawid Walerych

## Abstract

Major driver oncogenes *CMYC*, mutant *KRA*S and mutant *TP53* often co-exist and cooperate in promoting human neoplasia. By CRISPR-Cas9-mediated downregulation we determined their proteomics and transcriptomics downstream programs in a panel of cell lines with activated either single or three oncogenes – in cancers of lung, colon and pancreas. This allowed to define and screen the oncogenes’ common functional program for anti-cancer target candidates, and find protocols which efficiently kill cancer cells and organoids by targeting pathways represented by a signature of three genes: *RUVBL1, HSPA9* and *XPO1*. We found that these genes were controlled by the driver oncoproteins in a redundant or competitive manner, rather than by cooperation. Each oncoprotein individually was able to upregulate the three target genes, while upon oncogene co-expression each target was controlled preferably by a specific oncoprotein which reduced the influence of the others. Mechanistically this redundancy was mediated by parallel routes of the target gene activation – as in the case of mutant KRAS signaling to C-JUN and GLI-2 transcription factors bypassing CMYC, and by competition – as in the case of mutant p53 and CMYC competing for biding to the target promoters. The transcriptomics data from the cell lines and patient samples indicate that the redundancy of the oncogenic programs is a broad phenomenon which may comprise even a majority of the genes dependent on the oncoprotein, as shown for mutant p53 in colon and lung cancer cell lines. Nevertheless, we demonstrate that the redundant oncogene programs harbor targets of efficient anti-cancer drug combinations, bypassing limitations of a direct oncoprotein inhibition.
