## Supplementary Table 3 for "A common druggable signature of oncogenic CMYC, mutant KRAS and mutant p53 reveals functional redundancy and competition of the oncogenes in cancer"

### Sheet: Arkusz1
Significantly regualted genes (FDR<0.05) representing RNA-seq derived pathways common to all oncogenes
		mutant TP53	CMYC	mutant KRAS
Pathway ID:	Pathway name:	Associated Genes Found	Associated Genes Found	Associated Genes Found
WP:366	TGF-beta signaling pathway	[CAV1, CCNB2, CCND1, CDKN1A, CREBBP, ETS1, FN1, FOS, FOSB, ITGA2, ITGA7, JUN, KLF10, KLF11, KLF6, MAP2K2, MAP2K3, MYC, PAK2, RHOA, SHC1, SMAD3, SPTBN1, STRAP, TGFBR1, TGIF1, THBS1, TP53]	[AKT1, APP, ATF3, AXIN1, BCAR1, BTRC, CCNB2, CCND1, CDK1, CDKN1A, CDKN2B, CITED1, COPS5, CREBBP, CUL1, DCP1A, E2F4, E2F5, EID2, EP300, ETS1, FN1, FOS, FOSB, FOXH1, GRB2, HDAC1, HGS, ITCH, ITGA2, ITGA7, ITGB3, ITGB4, JUN, JUNB, JUND, KLF10, KLF11, MAP2K1, MAP2K2, MAP2K3, MAP2K4, MAP2K6, MAP3K7, MAP4K1, MAPK1, MAPK14, MAPK8, MAPK9, MEF2C, MET, MMP1, MMP12, MYC, NEDD4L, NUP153, NUP214, PAK2, PDK1, P…	[APP, ATF2, ATF3, AXIN1, BCAR1, BTRC, CAV1, CCNB2, CCND1, CDC42, CDK1, CDKN1A, CDKN2B, CREBBP, CUL1, DAB2, DCP1A, EID2, EP300, ETS1, FN1, FOS, FOSB, GRB2, HDAC1, HGS, ITGA2, ITGA7, ITGB1, ITGB4, JUN, JUNB, JUND, KLF10, KLF11, KLF6, LIMK2, MAP2K1, MAP2K2, MAP2K3, MAP2K4, MAP2K6, MAP3K7, MAPK14, MAPK8, MEF2C, MET, MMP1, MMP12, MYC, NEDD4L, NEDD9, NUP153, NUP214, PDK1, PIAS1, PIAS2, PIK3R1, PJA1, PM…
WP:3888	VEGFA-VEGFR2 signaling pathway	[ACTG1, ALDOA, ANXA1, ARF6, ATP6V1E1, BCL2L1, BIRC5, BRD4, BSG, CAPN2, CAPZB, CAV1, CCL2, CCN1, CCND1, CCT7, CFL1, CLTC, CREBBP, CSRP1, CYCS, DECR1, DLL4, DNAJA1, DNAJB9, DUSP5, EIF3D, EIF3F, EIF4G2, ELOA, EPHA2, EPN1, ETS1, EZR, FBXW11, FN1, FSCN1, GAPDH, GLUD1, HERPUD1, HSP90AA1, HSPB1, IDH2, IER5, JUN, LRRC59, MAP2K2, MAP2K3, MAPKAPK2, MICAL2, NAP1L1, NCL, NDRG1, NFATC2, NFKBIA, NR4A3, NRARP, …	[ABCA7, ABCG1, ABCF2, ABL1, ACACA, ACACB, ACKR3, ACOT9, ACP1, ACTG1, ADAMTS1, ADAMTS9, ADRB2, AFDN, AKT1, AKT1S1, ALDOA, AMOT, ANXA1, AP2A1, AP2S1, APOLD1, ARF6, ARNT, ARPC5L, ARRB2, ASCC3, ATF4, ATF6, ATP6V0D1, ATP6V1E1, BCAR1, BCL2, BCL2L1, BIN1, BIRC5, BMP2, BRD4, BSG, C15orf39, CACNA2D1, CALR, CALU, CAMKK2, CAPN2, CAPZB, CBL, CCDC124, CCL2, CCN1, CCN2, CCND1, CCRL2, CCT7, CDC42BPB, CDH5, CFL1…	[ABCA7, ABCG1, ABCF2, ABL1, ACACB, ACTG1, ADAM10, ADAM9, AFDN, AKT1S1, ALDOA, AMOT, ANXA1, AP2A1, APOLD1, ARF4, ARF6, ARMCX1, ARNT, ARPC5L, ARRB2, ASCC3, ATF2, ATF4, ATF6, ATP6V0D1, ATP6V1E1, BCAR1, BCL2, BCL2L1, BIN1, BIRC5, BMP2, BRD4, BSG, C15orf39, CALR, CALU, CAMKK2, CAPN2, CAPZB, CAV1, CBL, CCL2, CCN1, CCN2, CCND1, CCT7, CDC42, CDC42BPB, CDH5, CFL1, CGNL1, CHAC1, CNP, COPG1, CREB1, CREBBP, …
KEGG:04115	p53 signaling pathway	[ADGRB1, AIFM2, ATM, BCL2L1, CCNB1, CCNB2, CCND1, CCNG1, CDK6, CDKN1A, CYCS, GADD45B, GTSE1, RCHY1, RRM2, RRM2B, SERPINE1, SFN, SIAH1, THBS1, TNFRSF10B, TP53]	[ADGRB1, AIFM2, ATM, ATR, BAX, BBC3, BCL2, BCL2L1, BID, CCNB1, CCNB2, CCND1, CCND2, CCND3, CCNE1, CCNE2, CCNG1, CCNG2, CD82, CDK1, CDK2, CDK4, CDK6, CDKN1A, CDKN2A, CHEK1, CHEK2, COP1, CYCS, EI24, FAS, GADD45A, GADD45B, GADD45G, GTSE1, IGF1, IGFBP3, MDM2, MDM4, PERP, PIDD1, PMAIP1, PPM1D, PTEN, RCHY1, RRM2, RRM2B, SERPINB5, SERPINE1, SESN1, SFN, SHISA5, SIAH1, SIVA1, STEAP3, THBS1, TNFRSF10A, TNF…	[ADGRB1, APAF1, ATM, ATR, BAX, BBC3, BCL2, BCL2L1, BID, CASP3, CASP8, CASP9, CCNB1, CCNB2, CCND1, CCND2, CCND3, CCNE1, CCNE2, CCNG1, CCNG2, CD82, CDK1, CDK2, CDK4, CDK6, CDKN1A, CDKN2A, CHEK1, COP1, CYCS, DDB2, EI24, GADD45A, GADD45B, GADD45G, GORAB, GTSE1, IGFBP3, MDM2, MDM4, PERP, PIDD1, PMAIP1, PPM1D, RCHY1, RRM2, RRM2B, SERPINB5, SERPINE1, SESN1, SESN3, SFN, SHISA5, SIAH1, SIVA1, STEAP3, THBS…
KEGG:04218	Cellular senescence	[ATM, CALM2, CALM3, CAPN2, CAPN5, CCNB1, CCNB2, CCND1, CDK6, CDKN1A, ETS1, FBXW11, FOXM1, GADD45B, HIPK2, MAP2K2, MAP2K3, MAPKAPK2, MYBL2, MYC, NFATC2, PPP1CA, PPP1CB, PPP1CC, RELA, SERPINE1, SLC25A5, SLC25A6, SMAD3, TGFBR1, TP53, VDAC1]	[AKT1, AKT2, AKT3, ATM, ATR, BTRC, CACNA1D, CALM2, CALM3, CALML4, CALML6, CAPN1, CAPN2, CAPN5, CCNA2, CCNB1, CCNB2, CCND1, CCND2, CCND3, CCNE1, CCNE2, CDC25A, CDK1, CDK2, CDK4, CDK6, CDKN1A, CDKN2A, CDKN2B, CHEK1, CHEK2, CXCL8, E2F1, E2F3, E2F4, E2F5, EIF4EBP1, ETS1, FBXW11, FOXM1, FOXO1, GADD45A, GADD45B, GADD45G, GATA4, HIPK1, HIPK2, HIPK4, HLA-A, HLA-C, HUS1, IGFBP3, IL6, ITPR1, ITPR2, ITPR3, …	[AKT2, ATM, ATR, BTRC, CACNA1D, CALM1, CALM3, CAPN1, CAPN2, CAPN5, CCNA2, CCNB1, CCNB2, CCND1, CCND2, CCND3, CCNE1, CCNE2, CDC25A, CDK1, CDK2, CDK4, CDK6, CDKN1A, CDKN2A, CDKN2B, CHEK1, CXCL8, E2F1, E2F3, EIF4EBP1, ETS1, FBXW11, FOXM1, FOXO1, FOXO3, GADD45A, GADD45B, GADD45G, HIPK1, HIPK2, HIPK3, HLA-A, HLA-B, HLA-C, HRAS, HUS1, IGFBP3, IL1A, ITPR1, ITPR2, ITPR3, KRAS, LIN52, LIN9, MAP2K1, MAP2K2…
WP:138	Androgen receptor signaling pathway	[CAV1, CCND1, CDKN1A, CREBBP, DSTN, FKBP4, FLNA, JUN, KLK3, NCOR2, PRDX1, RACK1, RAN, RELA, RHOA, RHOB, RNF4, SMAD3, STAT3, TGIF1, ZMIZ1]	[AKT1, BAG1, BMF, BRCA1, CALR, CARM1, CCND1, CCNE1, CDKN1A, CREB1, CREBBP, CTNNB1, DAXX, DSTN, EFCAB6, EGFR, EP300, ETV5, FHL2, FKBP4, FLNA, FOXO1, HDAC1, JUN, KAT2B, KAT5, KAT7, KDM1A, MDM2, NCOA2, NCOA3, NCOA4, NCOR1, NCOR2, NR2C2, PAK6, PARK7, PATZ1, PIAS1, PIAS2, PIAS3, PIAS4, PIK3R2, PLPP1, PRDX1, PSMC3IP, PTEN, PTK2, RAC1, RACK1, RAD9A, RAN, RB1, RELA, RHOA, RHOB, RNF4, RNF6, ROCK1, ROCK2, …	[AR, BAG1, BMF, BRCA1, CALR, CARM1, CAV1, CCND1, CCNE1, CDC42, CDKN1A, CREB1, CREBBP, CTNNB1, EFCAB6, EGFR, EP300, ETV5, FHL2, FKBP4, FLNA, FOXO1, HDAC1, JUN, KAT5, KDM1A, LIMK2, MDM2, NCOA1, NCOA2, NCOA3, NCOA4, NCOR1, NCOR2, NR0B2, PAK6, PARK7, PATZ1, PIAS1, PIAS2, PIAS3, PIAS4, PIK3R1, PLPP1, PRDX1, PSMC3IP, PTK2, RAC1, RACK1, RAD9A, RAN, RB1, RELA, RHOA, RHOB, RNF4, RNF6, ROCK2, RUNX2, SIN3A,…
WP:411	mRNA processing	[CLK1, EFTUD2, HNRNPA1, HNRNPAB, HNRNPH1, HNRNPK, PPM1G, PRMT1, PRPF3, PRPF6, PTBP1, RBM39, RBMX, SF3A1, SF3A2, SF3A3, SF3B2, SF3B4, SF3B5, SNRPA1, SNRPB, SNRPD2, SRSF1, SRSF3, SRSF6, SUPT5H, U2AF2, YBX1]	[CD2BP2, CDC40, CELF1, CLASRP, CLK1, CLK2, CLP1, CPSF1, CPSF2, CPSF3, CPSF4, CSTF1, CSTF2, CSTF2T, CSTF3, DDX1, DDX20, DDX21, DDX56, DHX15, DHX16, DHX38, DHX8, DHX9, DICER1, DNAJC8, EFTUD2, EXOSC2 FUS, GEMIN4, HNRNPA1, HNRNPA2B1, HNRNPAB, HNRNPC, HNRNPD, HNRNPH1, HNRNPH2, HNRNPK, HNRNPM, HNRNPU, LSM7, METTL3, NCBP1, NCBP2, NONO, NUDT21, NXF1, PABPN1, PAPOLA, PCBP2, PHF5A, PPM1G, PRMT1, PRMT5, PRM…	[CD2BP2, CDC40, CELF1, CLASRP, CLK1, CLK3, CLK4, CLP1, CPSF2, CPSF3, CSTF1, CSTF2, CSTF2T, CSTF3, DDX1, DDX20, DDX21, DDX56, DHX15, DHX8, DHX9, DICER1, DNAJC8, EFTUD2, EXOSC2, FUS, HNRNPA1, HNRNPA2B1, HNRNPAB, HNRNPC, HNRNPD, HNRNPH1, HNRNPH2, HNRNPM, HNRNPU, LSM7, METTL3, NCBP1, NONO, NUDT21, NXF1, PABPN1, PCBP2, PPM1G, PRMT1, PRMT2, PRMT5, PRPF3, PRPF4, PRPF4B, PRPF6, PSKH1, PTBP1, PTBP2, RBM17…
WP:477	Cytoplasmic ribosomal proteins	[FAU, RPL10A, RPL11, RPL12, RPL13, RPL13A, RPL14, RPL18, RPL18A, RPL19, RPL23A, RPL24, RPL27, RPL27A, RPL29, RPL3, RPL30, RPL31, RPL32, RPL35, RPL35A, RPL36, RPL37, RPL37A, RPL38, RPL39, RPL4, RPL6, RPL8, RPL9, RPLP0, RPLP2, RPS11, RPS12, RPS13, RPS14, RPS15, RPS16, RPS19, RPS2, RPS20, RPS24, RPS27, RPS27A, RPS4X, RPS5, RPS6, RPS7, RPS8, RPSA, UBA52]	[FAU, MRPL19, RPL10, RPL10A, RPL11, RPL12, RPL13, RPL13A, RPL14, RPL15, RPL17, RPL18, RPL18A, RPL19, RPL21, RPL22, RPL23, RPL23A, RPL24, RPL26, RPL27, RPL27A, RPL28, RPL29, RPL3, RPL30, RPL31, RPL32, RPL34, RPL35, RPL35A, RPL36, RPL36A, RPL37, RPL37A, RPL38, RPL39, RPL3L, RPL4, RPL41, RPL5, RPL6, RPL7, RPL7A, RPL8, RPL9, RPLP0, RPLP1, RPLP2, RPS10, RPS11, RPS12, RPS13, RPS14, RPS15, RPS15A, RPS16…	[FAU, MRPL19, RPL10, RPL10A, RPL11, RPL12, RPL13, RPL13A, RPL14, RPL15, RPL17, RPL18, RPL18A, RPL19, RPL21, RPL22, RPL23, RPL23A, RPL24, RPL26, RPL27, RPL27A, RPL28, RPL29, RPL3, RPL30, RPL31, RPL32, RPL34, RPL35, RPL35A, RPL36, RPL36A, RPL37, RPL37A, RPL38, RPL39, RPL4, RPL41, RPL5, RPL6, RPL7, RPL8, RPL9, RPLP0, RPLP1, RPLP2, RPS10, RPS11, RPS12, RPS13, RPS14, RPS15, RPS15A, RPS16, RPS19, RPS2,…
KEGG:04110	Cell cycle	[ATM, BUB1, BUB1B, CCNB1, CCNB2, CCND1, CDC20, CDC25B, CDK6, CDKN1A, CDKN2C, CREBBP, ESPL1, GADD45B, MCM7, MYC, ORC4, PCNA, PLK1, PTTG1, SFN, SMAD3, TP53, YWHAG, YWHAQ, YWHAZ]	[ABL1, ANAPC1, ANAPC10, ANAPC11, ANAPC13, ANAPC15, ANAPC16, ANAPC2, ANAPC4, ANAPC5, ANAPC7, ATM, ATR, BUB1, BUB1B, BUB3, CCNA2, CCNB1, CCNB2, CCND1, CCND2, CCND3, CCNE1, CCNE2, CCNH, CDC14A, CDC14B, CDC16, CDC20, CDC23, CDC25A, CDC25B, CDC25C, CDC27, CDC45, CDC6, CDC7, CDK1, CDK2, CDK4, CDK6, CDKN1A, CDKN1B, CDKN1C, CDKN2A, CDKN2B, CDKN2C, CDKN2D, CHEK1, CHEK2, CREBBP, CUL1, DBF4, E2F1, E2F3, E2F…	[ABL1, ANAPC1, ANAPC13, ANAPC15, ANAPC16, ANAPC2, ANAPC4, ANAPC7, ATM, ATR, BUB1, BUB1B, CCNA2, CCNB1, CCNB2, CCND1, CCND2, CCND3, CCNE1, CCNE2, CCNH, CDC14A, CDC14B, CDC16, CDC20, CDC23, CDC25A, CDC25B, CDC25C, CDC27, CDC45, CDC6, CDC7, CDK1, CDK2, CDK4, CDK6, CDKN1A, CDKN1B, CDKN1C, CDKN2A, CDKN2B, CDKN2C, CDKN2D, CHEK1, CREBBP, CUL1, DBF4, E2F1, E2F3, EP300, ESPL1, GADD45A, GADD45B, GADD45G, H…
WP:179	Cell cycle	[ATM, BUB1, CCNB1, CCNB2, CCND1, CDC20, CDC25B, CDK6, CDKN1A, CDKN2C, ESPL1, GADD45B, MCM7, MYC, ORC4, PCNA, PLK1, PTTG1, SFN, SMAD3, TP53, YWHAG, YWHAQ, YWHAZ]	[ABL1, ANAPC1, ANAPC10, ANAPC11, ANAPC13, ANAPC2, ANAPC4, ANAPC5, ANAPC7, ATM, ATR, BUB1, BUB3, CCNA2, CCNB1, CCNB2, CCND1, CCND2, CCND3, CCNE1, CCNE2, CCNH, CDC14A, CDC14B, CDC16, CDC20, CDC23, CDC25A, CDC25B, CDC25C, CDC27, CDC45, CDC6, CDC7, CDK1, CDK2, CDK4, CDK6, CDKN1A, CDKN1B, CDKN1C, CDKN2A, CDKN2B, CDKN2C, CDKN2D, CHEK1, CHEK2, CLSPN, CUL1, DBF4, E2F1, E2F3, E2F4, E2F5, EP300, ESPL1, FZR…	[ABL1, ANAPC1, ANAPC13, ANAPC2, ANAPC4, ANAPC7, ATM, ATR, BUB1, CCNA2, CCNB1, CCNB2, CCND1, CCND2, CCND3, CCNE1, CCNE2, CCNH, CDC14A, CDC14B, CDC16, CDC20, CDC23, CDC25A, CDC25B, CDC25C, CDC27, CDC45, CDC6, CDC7, CDK1, CDK2, CDK4, CDK6, CDKN1A, CDKN1B, CDKN1C, CDKN2A, CDKN2B, CDKN2C, CDKN2D, CHEK1, CLSPN, CUL1, DBF4, E2F1, E2F3, EP300, ESPL1, GADD45A, GADD45B, GADD45G, HDAC1, MAD1L1, MAD2L2, MCM2…
WP:2446	Retinoblastoma gene in cancer	[ANLN, CCNB1, CCNB2, CCND1, CDC25B, CDK6, CDKN1A, DHFR, H2AZ1, HLTF, HMGB2, KIF4A, MCM7, MYC, PCNA, POLE, RPA1, RRM1, RRM2, TOP2A, TP53, ZNF655]	[ABL1, ANLN, BARD1, CCDC6, CCNA2, CCNB1, CCNB2, CCND1, CCND3, CCNE1, CCNE2, CDC25A, CDC25B, CDC45, CDC7, CDK1, CDK2, CDK4, CDK6, CDKN1A, CDKN1B, CDT1, CHEK1, DCK, DHFR, DNMT1, E2F1, E2F3, FAF1, FANCG, H2AZ1, HDAC1, HLTF, HMGB1, HMGB2, KIF4A, MAPK13, MCM3, MCM4, MCM6, MCM7, MDM2, MSH6, MYC, NPAT, ORC1, PCNA, PLK4, POLA1, POLD3, POLE, POLE2, PRIM1, PRKDC, PRMT2, RAF1, RB1, RBBP4, RBBP7, RFC3, RFC4,…	[ABL1, ANLN, BARD1, CCDC6, CCNA2, CCNB1, CCNB2, CCND1, CCND3, CCNE1, CCNE2, CDC25A, CDC25B, CDC45, CDC7, CDK1, CDK2, CDK4, CDK6, CDKN1A, CDKN1B, CDT1, CHEK1, DCK, DHFR, DNMT1, E2F1, E2F3, FANCG, H2AZ1, HDAC1, HLTF, HMGB1, HMGB2, KIF4A, MAPK13, MCM3, MCM4, MCM6, MCM7, MDM2, MSH6, MYC, NPAT, ORC1, PCNA, PLK4, POLA1, POLD3, POLE, POLE2, PRIM1, PRKDC, PRMT2, RABIF, RAF1, RB1, RBBP4, RBP1, RFC3, RFC4,…
KEGG:05020	Prion disease	[ADRM1, ATP5F1B, ATP5MC1, ATP6, ATP8, C5, CAV1, CAV2, COX1, COX3, CYC1, CYCS, CYTB, EIF2S1, HSPA8, ND1, ND2, ND3, ND4, ND4L, ND5, ND6, NDUFA1, NDUFA5, NDUFB10, PSMA7, PSMB2, PSMB6, PSMC3, PSMD1, PSMD11, PSMD13, PSMD2, PSMD3, PSMD8, SDHB, SDHD, SLC25A5, SLC25A6, STIP1, TUBA1A, TUBA1B, TUBA1C, TUBA4A, TUBB4B, TUBB6, UQCRQ, VDAC1]	[ADRM1, ATF4, ATF6B, ATP5F1A, ATP5F1B, ATP5F1C, ATP5F1D, ATP5MC1, ATP5MC2, ATP5MC3, ATP5PB, ATP5PD, ATP5PF, ATP5PO, ATP6, ATP8, BAD, BAX, C5, C6, C7, C8G, CACNA1B, CACNA1C, CACNA1D, CACNA1F, CAV3, COX1, COX2, COX3, COX4I1, COX5A, COX5B, COX6A1, COX6B1, COX6C, COX7A1, COX7A2, COX7A2L, COX7B, COX7C, COX8A, CREB1, CREB3, CREB3L1, CREB3L2, CREB3L3, CREB5, CSNK2A1, CSNK2A2, CSNK2A3, CYBA, CYBB, CYC1, …	[ADRM1, APAF1, ATF2, ATF4, ATP5F1A, ATP5F1B, ATP5F1C, ATP5F1D, ATP5MC1, ATP5MC2, ATP5MC3, ATP5PB, ATP5PD, ATP5PF, ATP6, ATP8, BAX, C5, C8G, CACNA1D, CACNA1F, CASP3, CASP9, CAV1, CAV2, COX1, COX4I1, COX5A, COX5B, COX6A1, COX6B1, COX6B2, COX6C, COX7A2L, COX7B, COX7C, COX8A, CREB1, CREB3, CREB3L1, CREB3L2, CREB3L3, CREB5, CSNK2A1, CSNK2A2, CSNK2A3, CYBA, CYC1, CYCS, CYTB, DDIT3, EGR1, EIF2AK3, EIF2S…
KEGG:05010	Alzheimer disease	[ADRM1, APC2, ATP5F1B, ATP5MC1, ATP6, ATP8, CALM2, CALM3, CAPN2, COX1, COX3, CSF1, CYC1, CYCS, CYTB, DVL1, EIF2S1, FZD6, GAPDH, GNAQ, HSD17B10, IRS2, LRP1, MAP2K2, ND1, ND2, ND3, ND4, ND4L, ND5, ND6, NDUFA1, NDUFA5, NDUFB10, PSMA7, PSMB2, PSMB6, PSMC3, PSMD1, PSMD11, PSMD13, PSMD2, PSMD3, PSMD8, RELA, SDHB, SDHD, SLC25A5, SLC25A6, SLC39A14, TNFRSF1A, TUBA1A, TUBA1B, TUBA1C, TUBA4A, TUBB4B, TUBB6,…	[ADAM17, ADRM1, AGER, AKT1, AKT2, AKT3, APC2, APH1A, APH1B, APOE, APP, ARAF, ATF4, ATF6, ATG101, ATG13, ATG2B, ATP2A1, ATP2A2, ATP2A3, ATP5F1A, ATP5F1B, ATP5F1C, ATP5F1D, ATP5MC1, ATP5MC2, ATP5MC3, ATP5PB, ATP5PD, ATP5PF, ATP5PO, ATP6, ATP8, AXIN1, AXIN2, BACE2, BAD, BECN1, BID, BRAF, CACNA1C, CACNA1D, CACNA1F, CALM2, CALM3, CALML4, CALML6, CAPN1, CAPN2, CDK5, CDK5R1, CHRM5, CHRNA7, CHUK, COX1, C…	[ADAM10, ADAM17, ADRM1, AKT2, AMBRA1, APAF1, APBB1, APC, APC2, APH1A, APH1B, APOE, APP, ATF4, ATF6, ATG101, ATG13, ATG14, ATG2A, ATG2B, ATP2A1, ATP2A3, ATP5F1A, ATP5F1B, ATP5F1C, ATP5F1D, ATP5MC1, ATP5MC2, ATP5MC3, ATP5PB, ATP5PD, ATP5PF, ATP6, ATP8, AXIN1, AXIN2, BACE1, BACE2, BID, BRAF, CACNA1D, CACNA1F, CALM1, CALM3, CAPN1, CAPN2, CASP3, CASP7, CASP8, CASP9, CDK5, CDK5R1, CHRM3, CHRM5, CHUK, C…
KEGG:05012	Parkinson disease	[ADRM1, ATP5F1B, ATP5MC1, ATP6, ATP8, BCL2L1, CALM2, CALM3, CAMK2B, COX1, COX3, CYC1, CYCS, CYTB, DUSP1, EIF2S1, GNAS, KEAP1, MFN2, ND1, ND2, ND3, ND4, ND4L, ND5, ND6, NDUFA1, NDUFA5, NDUFB10, PSMA7, PSMB2, PSMB6, PSMC3, PSMD1, PSMD11, PSMD13, PSMD2, PSMD3, PSMD8, RPS27A, SDHB, SDHD, SLC18A1, SLC18A2, SLC25A5, SLC25A6, SLC39A14, TP53, TUBA1A, TUBA1B, TUBA1C, TUBA4A, TUBB4B, TUBB6, UBA52, UBC, UBE…	[ADAM17, ADRM1, AGER, AKT1, AKT2, AKT3, APC2, APH1A, APH1B, APOE, APP, ARAF, ATF4, ATF6, ATG101, ATG13, ATG2B, ATP2A1, ATP2A2, ATP2A3, ATP5F1A, ATP5F1B, ATP5F1C, ATP5F1D, ATP5MC1, ATP5MC2, ATP5MC3, ATP5PB, ATP5PD, ATP5PF, ATP5PO, ATP6, ATP8, AXIN1, AXIN2, BACE2, BAD, BECN1, BID, BRAF, CACNA1C, CACNA1D, CACNA1F, CALM2, CALM3, CALML4, CALML6, CAPN1, CAPN2, CDK5, CDK5R1, CHRM5, CHRNA7, CHUK, COX1, C…	[ADCY5, ADRM1, APAF1, ATF4, ATF6, ATP5F1A, ATP5F1B, ATP5F1C, ATP5F1D, ATP5MC1, ATP5MC2, ATP5MC3, ATP5PB, ATP5PD, ATP5PF, ATP6, ATP8, BAX, BCL2L1, CALM1, CALM3, CAMK2A, CAMK2D, CAMK2G, CASP3, CASP9, COX1, COX4I1, COX5A, COX5B, COX6A1, COX6B1, COX6B2, COX6C, COX7A2L, COX7B, COX7C, COX8A, CYC1, CYCS, CYTB, DDIT3, DRD1, DRD2, DUSP1, EIF2AK3, EIF2S1, ERN1, GNAI2, GNAL, GNAS, GPR37, HSPA5, ITPR1, ITPR2…
KEGG:05014	Amyotrophic lateral sclerosis	[ACTB, ACTG1, ADRM1, ALYREF, ANXA7, ATP5F1B, ATP5MC1, ATP6, ATP8, BCL2L1, COX1, COX3, CYC1, CYCS, CYTB, DNAH14, EIF2S1, GPX2, GPX3, HNRNPA1, MAP2K3, ND1, ND2, ND3, ND4, ND4L, ND5, ND6, NDUFA1, NDUFA5, NDUFB10, NEFH, NUP210, PFN1, PSMA7, PSMB2, PSMB6, PSMC3, PSMD1, PSMD11, PSMD13, PSMD2, PSMD3, PSMD8, SDHB, SDHD, SRSF3, TNFRSF1A, TOMM40, TP53, TUBA1A, TUBA1B, TUBA1C, TUBA4A, TUBB4B, TUBB6, UQCRQ, …	[ACTB, ACTG1, ACTR1A, ACTR1B, ADRM1, ALYREF, ANXA11, ANXA7, ATF4, ATF6, ATG101, ATG13, ATG2B, ATP5F1A, ATP5F1B, ATP5F1C, ATP5F1D, ATP5MC1, ATP5MC2, ATP5MC3, ATP5PB, ATP5PD, ATP5PF, ATP5PO, ATP6, ATP8, ATXN2, ATXN2L, BAD, BAX, BCL2, BCL2L1, BECN1, BID, C9orf72, CAT, CCS, COX1, COX2, COX3, COX4I1, COX5A, COX5B, COX6A1, COX6B1, COX6C, COX7A1, COX7A2, COX7A2L, COX7B, COX7C, COX8A, CYC1, CYCS, CYTB, D…	[ACTB, ACTG1, ACTR10, ACTR1A, ADRM1, ALS2, ALYREF, AMBRA1, ANG, ANXA11, ANXA7, APAF1, ATF4, ATF6, ATG101, ATG13, ATG14, ATG2A, ATG2B, ATP5F1A, ATP5F1B, ATP5F1C, ATP5F1D, ATP5MC1, ATP5MC2, ATP5MC3, ATP5PB, ATP5PD, ATP5PF, ATP6, ATP8, ATXN2, ATXN2L, BAX, BCL2, BCL2L1, BID, CASP3, CASP9, CAT, CHMP2B, COX1, COX4I1, COX5A, COX5B, COX6A1, COX6B1, COX6B2, COX6C, COX7A2L, COX7B, COX7C, COX8A, CYC1, CYCS,…
KEGG:05016	Huntington disease	[ADRM1, AP2B1, AP2M1, ATP5F1B, ATP5MC1, ATP6, ATP8, CLTA, CLTB, CLTC, COX1, COX3, CREBBP, CYC1, CYCS, CYTB, DNAH14, GNAQ, GPX2, GPX3, ND1, ND2, ND3, ND4, ND4L, ND5, ND6, NDUFA1, NDUFA5, NDUFB10, POLR2E, POLR2L, PPARGC1A, PSMA7, PSMB2, PSMB6, PSMC3, PSMD1, PSMD11, PSMD13, PSMD2, PSMD3, PSMD8, SDHB, SDHD, SLC25A5, SLC25A6, TFAM, TP53, TUBA1A, TUBA1B, TUBA1C, TUBA4A, TUBB4B, TUBB6, UQCRQ, VDAC1]	[ACTR1A, ACTR1B, ADRM1, AP2A1, AP2A2, AP2B1, AP2M1, AP2S1, ATG101, ATG13, ATG2B, ATP5F1A, ATP5F1B, ATP5F1C, ATP5F1D, ATP5MC1, ATP5MC2, ATP5MC3, ATP5PB, ATP5PD, ATP5PF, ATP5PO, ATP6, ATP8, BAX, BBC3, BDNF, BECN1, CACNA1B, CLTA, CLTB, CLTCL1, COX1, COX2, COX3, COX4I1, COX5A, COX5B, COX6A1, COX6B1, COX6C, COX7A1, COX7A2, COX7A2L, COX7B, COX7C, COX8A, CREB1, CREB3, CREB3L1, CREB3L2, CREB3L3, CREB5, C…	[ACTR10, ACTR1A, ADRM1, AMBRA1, AP2A1, AP2A2, AP2B1, AP2M1, APAF1, ATG101, ATG13, ATG14, ATG2A, ATG2B, ATP5F1A, ATP5F1B, ATP5F1C, ATP5F1D, ATP5MC1, ATP5MC2, ATP5MC3, ATP5PB, ATP5PD, ATP5PF, ATP6, ATP8, BAX, BBC3, BDNF, CASP3, CASP8, CASP9, CLTB, CLTCL1, COX1, COX4I1, COX5A, COX5B, COX6A1, COX6B1, COX6B2, COX6C, COX7A2L, COX7B, COX7C, COX8A, CREB1, CREB3, CREB3L1, CREB3L2, CREB3L3, CREB5, CREBBP, …
KEGG:05022	Pathways of neurodegeneration	[ADRM1, APC2, ATP5F1B, ATP5MC1, ATP6, ATP8, BCL2L1, CALM2, CALM3, CAMK2B, CAPN2, COX1, COX3, CSF1, CYC1, CYCS, CYTB, DNAH14, DVL1, EIF2S1, FZD6, GNAQ, GPX2, GPX3, HSD17B10, MAP2K2, MAP2K3, MFN2, ND1, ND2, ND3, ND4, ND4L, ND5, ND6, NDUFA1, NDUFA5, NDUFB10, NEFH, PRKCA, PSMA7, PSMB2, PSMB6, PSMC3, PSMD1, PSMD11, PSMD13, PSMD2, PSMD3, PSMD8, RELA, RPS27A, SDHB, SDHD, SLC25A5, SLC25A6, TNFRSF1A, TOMM…	[ACTR1A, ACTR1B, ADRM1, AGER, AGRN, APC2, APP, ARAF, ATF4, ATF6, ATG101, ATG13, ATG2B, ATP2A1, ATP2A2, ATP2A3, ATP5F1A, ATP5F1B, ATP5F1C, ATP5F1D, ATP5MC1, ATP5MC2, ATP5MC3, ATP5PB, ATP5PD, ATP5PF, ATP5PO, ATP6, ATP8, ATXN1, ATXN1L, ATXN2, ATXN2L, ATXN3, AXIN1, AXIN2, BAD, BAX, BCL2, BCL2L1, BDNF, BECN1, BID, BRAF, C9orf72, CACNA1B, CACNA1C, CACNA1D, CACNA1F, CALM2, CALM3, CALML4, CALML6, CAMK2A,…	[ACTR10, ACTR1A, ADRM1, AGRN, ALS2, AMBRA1, APAF1, APC, APC2, APP, ATF4, ATF6, ATG101, ATG13, ATG14, ATG2A, ATG2B, ATP2A1, ATP2A3, ATP5F1A, ATP5F1B, ATP5F1C, ATP5F1D, ATP5MC1, ATP5MC2, ATP5MC3, ATP5PB, ATP5PD, ATP5PF, ATP6, ATP8, ATXN1, ATXN1L, ATXN2, ATXN2L, ATXN3, AXIN1, AXIN2, BAK1, BAX, BCL2, BCL2L1, BDNF, BID, BRAF, CACNA1D, CACNA1F, CALM1, CALM3, CAMK2A, CAMK2D, CAMK2G, CAPN1, CAPN2, CASP3,…
KEGG:05208	Chemical carcinogenesis	[AKR1C1, AKR1C3, ATP5F1B, ATP5MC1, ATP6, ATP8, COX1, COX3, CYC1, CYP1B1, CYTB, EGF, FOS, GSTA1, HMOX1, JUN, KEAP1, MAP2K2, ND1, ND2, ND3, ND4, ND4L, ND5, ND6, NDUFA1, NDUFA5, NDUFB10, NFKBIA, NQO1, PLD2, RELA, SDHB, SDHD, SLC25A5, SLC25A6, UQCRQ, VDAC1]	[ABL1, ABL2, ACP1, AHR, AKR1A1, AKR1C1, AKR1C2, AKT1, AKT2, AKT3, ARAF, ARNT, AS3MT, ATP5F1A, ATP5F1B, ATP5F1C, ATP5F1D, ATP5MC1, ATP5MC2, ATP5MC3, ATP5PB, ATP5PD, ATP5PF, ATP5PO, ATP6, ATP8, BAD, BRAF, CAT, CBR1, CHUK, COX1, COX2, COX3, COX4I1, COX5A, COX5B, COX6A1, COX6B1, COX6C, COX7A1, COX7A2, COX7A2L, COX7B, COX7C, COX8A, CYBA, CYC1, CYP1A1, CYP1A2, CYP1B1, CYP2E1, CYTB, EGFR, EPHX1, EPHX2, …	[ABL1, ABL2, AHR, AKR1A1, AKR1C1, AKR1C2, AKR1C3, AKT2, ARNT, AS3MT, ATP5F1A, ATP5F1B, ATP5F1C, ATP5F1D, ATP5MC1, ATP5MC2, ATP5MC3, ATP5PB, ATP5PD, ATP5PF, ATP6, ATP8, BRAF, CAT, CBR1, CHUK, COX1, COX4I1, COX5A, COX5B, COX6A1, COX6B1, COX6B2, COX6C, COX7A2L, COX7B, COX7C, COX8A, CYBA, CYC1, CYP1A1, CYP1B1, CYP2F1, CYTB, EGF, EGFR, EPHX1, EPHX2, EPHX3, EPHX4, FOS, FOXO3, GRB2, GSTA1, GSTA2, GSTA4,…
Significantly regualted proteins (p<0.05) representing proteomics derived pathways common to all oncogenes
		mutant TP53	CMYC	mutant KRAS
Pathway ID:	Pathway name:	Associated Genes Found	Associated Genes Found	Associated Genes Found
KEGG:05010	Alzheimer disease	[ADAM10, AKT2, ATG101, ATP2A2, ATP5F1A, ATP5F1B, ATP5F1C, ATP5PD, ATP5PF, ATP6, CASP3, CDK5, CSNK1A1, CTNNB1, CYCS, CYTB, DVL2, EIF2S1, GAPDH, IDE, ITPR2, ITPR3, KLC2, MAPK1, MAPK3, MTOR, NCSTN, ND5, NDUFA11, NDUFA12, NDUFA13, NDUFA2, NDUFA9, NDUFAB1, NDUFB3, NDUFC1, NDUFS1, NDUFS3, NDUFS4, NDUFV1, NDUFV3, NRAS, PPIF, PPP3CA, PSMB1, PSMB2, PSMB5, PSMC1, PSMC2, PSMC5, PSMC6, PSMD11, PSMD12, PSMD13…	[AKT1, AKT2, AMBRA1, APAF1, APC2, ATG101, ATG2A, ATP2A2, ATP5F1A, ATP5PD, ATP6, ATP8, BID, CAPN1, CASP3, CASP8, CDK5, COX2, COX3, COX4I1, COX5A, COX6A1, COX6C, COX7A2, CSNK2B, DVL3, EIF2AK2, EIF2S1, FADD, GAPDH, GSK3B, IDE, IKBKB, IKBKG, IRS1, ITPR2, ITPR3, KIF5C, KLC1, KLC2, LRP1, MAP2K1, MAP2K7, MAPK1, MAPK3, MAPK9, MTOR, NAE1, NCSTN, ND5, NDUFA11, NDUFA12, NDUFA13, NDUFA3, NDUFA8, NDUFB1, NDUF…	[ADAM10, ADAM17, AKT1, AKT2, AMBRA1, APAF1, APC2, ATG13, ATG2A, ATP2A2, ATP5F1A, ATP5F1B, ATP5F1C, ATP5F1D, ATP5PB, ATP5PD, ATP5PO, ATP6, ATP8, BID, BRAF, CALM2, CAPN1, CAPN2, CASP3, CASP8, CASP9, CDK5, COX1, COX2, COX4I1, COX5A, COX5B, COX6C, COX7A2, COX7A2L, CSNK1A1, CSNK2A1, CSNK2A2, CSNK2B, CYC1, CYCS, DVL2, DVL3, EIF2AK2, EIF2S1, FADD, GAPDH, GSK3B, HRAS, HSD17B10, IDE, IKBKB, IRS1, ITPR2, I…
KEGG:05014	Amyotrophic lateral sclerosis	[ACTB, ACTR1A, ALYREF, ATG101, ATP5F1A, ATP5F1B, ATP5F1C, ATP5PD, ATP5PF, ATP6, ATXN2, CASP3, CAT, CYCS, CYTB, DCTN1, DCTN2, EIF2S1, HNRNPA1, HNRNPA2B1, HNRNPA3, ITPR3, KLC2, MAP1LC3B, MAP2K3, MTOR, ND5, NDUFA11, NDUFA12, NDUFA13, NDUFA2, NDUFA9, NDUFAB1, NDUFB3, NDUFC1, NDUFS1, NDUFS3, NDUFS4, NDUFV1, NDUFV3, NUP155, NUP37, NUP43, NUP54, NUP98, PFN1, PPP3CA, PSMB1, PSMB2, PSMB5, PSMC1, PSMC2, PS…	[ACTB, ACTR1A, ALYREF, AMBRA1, APAF1, ATG101, ATG2A, ATP5F1A, ATP5PD, ATP6, ATP8, ATXN2L, BAX, BCL2L1, BID, CASP3, CAT, COX2, COX3, COX4I1, COX5A, COX6A1, COX6C, COX7A2, DAXX, DCTN1, DCTN2, DCTN4, DCTN5, DERL1, EIF2S1, FUS, HDAC6, HNRNPA2B1, HNRNPA3, HSPA5, ITPR3, KIF5C, KLC1, KLC2, MAPK14, MATR3, MTOR, NCBP1, ND5, NDC1, NDUFA11, NDUFA12, NDUFA13, NDUFA3, NDUFA8, NDUFB1, NDUFB10, NDUFB6, NDUFB9, …	[ACTB, ACTG1, ACTR10, ACTR1A, ACTR1B, ALYREF, AMBRA1, ANXA11, ANXA7, APAF1, ATG13, ATG2A, ATP5F1A, ATP5F1B, ATP5F1C, ATP5F1D, ATP5PB, ATP5PD, ATP5PO, ATP6, ATP8, ATXN2, BAX, BID, CASP3, CASP9, CCS, CHMP2B, COX1, COX2, COX4I1, COX5A, COX5B, COX6C, COX7A2, COX7A2L, CYC1, CYCS, DCTN1, DCTN2, DCTN4, DCTN6, DERL1, EIF2S1, FUS, HDAC6, HNRNPA1, HNRNPA2B1, HNRNPA3, HSPA5, ITPR3, KIF5C, MAP1LC3B, MAP2K3, …
KEGG:05100	Bacterial invasion of epithelial cells	[ACTB, ACTR2, ACTR3C, ARPC2, ARPC5, ARPC5L, CBL, CRKL, CTNNB1, DOCK1, ELMO3, FN1, ITGB1, PXN, RHOG, SEPTIN11, SEPTIN3, SEPTIN8, SEPTIN9, SHC1, WASF2]	[ACTB, ACTR2, ARPC1B, ARPC5, ARPC5L, BCAR1, CAV1, CBL, CDC42, CLTCL1, CRK, CRKL, CTNNA1, CTTN, DNM2, DOCK1, ELMO2, ELMO3, ITGB1, MET, PIK3R1, PIK3R2, PTK2, PXN, RHOA, RHOG, SEPTIN2, SEPTIN3, SEPTIN8, SEPTIN9, SHC1, SRC, VCL]	[ACTB, ACTG1, ACTR2, ACTR3C, ARHGAP10, ARPC1A, ARPC1B, ARPC2, ARPC4, ARPC5, ARPC5L, CAV1, CBL, CD2AP, CDC42, CLTB, CRK, CRKL, CTNNA1, CTTN, DNM1, DNM2, DOCK1, ELMO2, FN1, ILK, ITGB1, MET, PIK3CB, PIK3R1, PIK3R2, PTK2, PXN, RHOA, RHOG, SEPTIN11, SEPTIN2, SEPTIN3, SEPTIN8, SEPTIN9, SHC1, SRC, VCL, WASF2, WASL]
KEGG:05208	Chemical carcinogenesis	[ACP1, AKR1A1, AKR1C3, AKT2, ATP5F1A, ATP5F1B, ATP5F1C, ATP5PD, ATP5PF, ATP6, CAT, CBR1, CYTB, GRB2, GSTO1, MAPK1, MAPK3, MGST1, ND5, NDUFA11, NDUFA12, NDUFA13, NDUFA2, NDUFA9, NDUFAB1, NDUFB3, NDUFC1, NDUFS1, NDUFS3, NDUFS4, NDUFV1, NDUFV3, NRAS, PLD2, PPIF, RAF1, RELA, SDHA, SDHB, SLC25A5, UQCRB, UQCRC1, UQCRC2, UQCRQ, VDAC2]	[ACP1, AKR1A1, AKR1C3, AKT1, AKT2, ATP5F1A, ATP5PD, ATP6, ATP8, CAT, CBR1, COX2, COX3, COX4I1, COX5A, COX6A1, COX6C, COX7A2, EGFR, EPHX1, EPHX4, GRB2, GSTM3, HMOX1, IKBKB, IKBKG, KEAP1, MAP2K1, MAP2K4, MAP2K7, MAPK1, MAPK14, MAPK3, MAPK9, MET, MGST1, MGST3, ND5, NDUFA11, NDUFA12, NDUFA13, NDUFA3, NDUFA8, NDUFB1, NDUFB10, NDUFB6, NDUFB9, NDUFC1, NDUFS4, NDUFS5, NDUFS8, NDUFV2, NQO1, NRAS, PIK3R1, …	[ACP1, AKR1A1, AKR1C3, AKT1, AKT2, ATP5F1A, ATP5F1B, ATP5F1C, ATP5F1D, ATP5PB, ATP5PD, ATP5PO, ATP6, ATP8, BRAF, CBR1, COX1, COX2, COX4I1, COX5A, COX5B, COX6C, COX7A2, COX7A2L, CYC1, EGFR, EPHX1, EPHX4, GRB2, GSTM3, GSTO1, HMOX1, HRAS, IKBKB, KEAP1, KRAS, MAP2K2, MAP2K4, MAPK1, MAPK14, MAPK3, MAPK8, MAPK9, MET, MGST3, ND1, ND5, NDUFA10, NDUFA11, NDUFA12, NDUFA3, NDUFA5, NDUFA6, NDUFA9, NDUFAB1, N…
WP:4946	DNA repair pathways, full network	[ATM, CCNH, CHEK1, CUL4A, ERCC1, ERCC2, ERCC3, ERCC4, ERCC5, ERCC6, FAAP100, FANCD2, FANCI, FEN1, HMGB1, LMNA, MNAT1, NHEJ1, PCNA, PNKP, POLD1, POLD2, POLE, POLK, PRKDC, RAD23A, RAD23B, RBX1, RFC5, RPA1, RUVBL1, RUVBL2, WRN, XPC]	[CDK7, CENPS, CHEK1, CUL4A, CUL4B, DDB2, ERCC1, ERCC2, ERCC3, ERCC5, FAAP100, FANCD2, FANCG, FANCI, FEN1, LIG1, LIG3, LMNA, MLH1, MNAT1, MPG, MSH2, MSH3, MSH6, PARP1, PARP2, PCNA, PMS2, PNKP, POLB, POLD1, POLD2, POLD3, POLE, POLE3, POLK, PRKDC, RBX1, RFC2, RFC4, RFC5, RPA3, RUVBL1, RUVBL2, TERF2, UNG, WDR48, XPC, XRCC1, XRCC4, XRCC5, XRCC6]	[APEX1, ATM, ATR, CDK7, CENPS, CHEK1, CUL4A, CUL4B, DDB1, DDB2, ERCC1, ERCC3, ERCC4, ERCC5, FAAP100, FANCD2, FANCG, FANCI, FEN1, GTF2H1, GTF2H3, GTF2H4, HMGB1, LIG1, LIG3, LIG4, MLH1, MNAT1, MPG, MRE11, MSH2, MSH3, MSH6, NBN, NHEJ1, PARP1, PARP2, PCNA, PMS2, PNKP, POLB, POLD1, POLD2, POLD3, POLE, POLE3, RAD23A, RAD23B, RAD50, RBX1, RFC1, RFC2, RFC3, RFC4, RFC5, RIF1, RPA1, RPA2, RPA3, RUVBL1, RUV…
KEGG:03030	DNA replication	[FEN1, MCM3, MCM4, MCM5, MCM6, PCNA, POLA1, POLD1, POLD2, POLE, PRIM2, RFC5, RNASEH1, RPA1]	[FEN1, LIG1, MCM2, MCM3, MCM4, MCM5, MCM6, MCM7, PCNA, POLA2, POLD1, POLD2, POLD3, POLE, POLE3, PRIM1, PRIM2, RFC2, RFC4, RFC5, RNASEH1, RNASEH2A, RNASEH2B, RPA3, TOPBP1]	[FEN1, LIG1, MCM2, MCM3, MCM4, MCM5, MCM6, MCM7, PCNA, POLA2, POLD1, POLD2, POLD3, POLE, POLE3, PRIM1, PRIM2, RFC1, RFC2, RFC3, RFC4, RFC5, RNASEH1, RNASEH2A, RPA1, RPA2, RPA3, SSBP1]
KEGG:05016	Huntington disease	[ACTR1A, AP2A1, ATG101, ATP5F1A, ATP5F1B, ATP5F1C, ATP5PD, ATP5PF, ATP6, CASP3, CREB1, CYCS, CYTB, DCTN1, DCTN2, HDAC2, KLC2, MTOR, ND5, NDUFA11, NDUFA12, NDUFA13, NDUFA2, NDUFA9, NDUFAB1, NDUFB3, NDUFC1, NDUFS1, NDUFS3, NDUFS4, NDUFV1, NDUFV3, POLR2C, POLR2E, POLR2G, PPIF, PSMB1, PSMB2, PSMB5, PSMC1, PSMC2, PSMC5, PSMC6, PSMD11, PSMD12, PSMD13, PSMD14, PSMD2, PSMD7, PSMD8, RB1CC1, SDHA, SDHB, SI…	[ACTR1A, AMBRA1, AP2A1, AP2B1, AP2M1, AP2S1, APAF1, ATG101, ATG2A, ATP5F1A, ATP5PD, ATP6, ATP8, BAX, CASP3, CASP8, CLTCL1, COX2, COX3, COX4I1, COX5A, COX6A1, COX6C, COX7A2, CREBBP, DCTN1, DCTN2, DCTN4, DCTN5, HDAC1, HDAC2, HIP1, KIF5C, KLC1, KLC2, MAP2K7, MAPK9, MTOR, ND5, NDUFA11, NDUFA12, NDUFA13, NDUFA3, NDUFA8, NDUFB1, NDUFB10, NDUFB6, NDUFB9, NDUFC1, NDUFS4, NDUFS5, NDUFS8, NDUFV2, NRBF2, NR…	[ACTR10, ACTR1A, ACTR1B, AMBRA1, AP2A1, AP2A2, AP2S1, APAF1, ATG13, ATG2A, ATP5F1A, ATP5F1B, ATP5F1C, ATP5F1D, ATP5PB, ATP5PD, ATP5PO, ATP6, ATP8, BAX, CASP3, CASP8, CASP9, CLTB, COX1, COX2, COX4I1, COX5A, COX5B, COX6C, COX7A2, COX7A2L, CREB1, CREBBP, CYC1, CYCS, DCTN1, DCTN2, DCTN4, DCTN6, EP300, HDAC1, HDAC2, HTT, KIF5C, MAPK8, MAPK9, MTOR, ND1, ND5, NDUFA10, NDUFA11, NDUFA12, NDUFA3, NDUFA5, N…
WP:4290	Metabolic reprogramming in colon cancer	[ACO2, ENO1, GAPDH, GLUD1, GOT2, GPI, IDH2, PAICS, PGD, PGK1, PKM, PPAT, PSAT1, PSPH, SDHB, SLC2A1, SLC38A1, SLC38A2, TALDO1, TIGAR, TKT]	[ACO2, DLST, ENO1, FASN, FH, FLOT1, FLOT2, GAPDH, GART, GLUD1, IDH2, MDH2, PAICS, PDHB, PGD, PGK1, PKM, PPAT, PSAT1, PSPH, PYCR1, PYCR2, RPIA, SDHB, SHMT2, SLC16A3, SLC1A5, SUCLG2, TKT]	[ACLY, ACO2, CTSB, CTSD, DLST, ENO1, FASN, FH, G6PD, GAPDH, GART, GLS, GLUD1, GOT2, GPI, IDH2, IDH3A, LDHA, MDH2, PAICS, PDHA1, PDHB, PFKL, PGD, PGK1, PKM, PPAT, PSAT1, PSPH, PYCR1, PYCR2, RPIA, SHMT2, SLC16A3, SLC1A5, SLC2A1, SLC9A1, SUCLG2, TALDO1, TIGAR, TKT]
WP:411	mRNA processing	[CDC40, CLP1, CSTF2, CSTF3, EFTUD2, HNRNPA1, HNRNPA2B1, HNRNPAB, HNRNPH1, HNRNPH2, HNRNPL, HNRNPM, HNRNPU, HSPA9, METTL3, NCBP2, NONO, PAPOLA, PHF5A, PRMT1, PRPF4, PRPF4B, PRPF8, PTBP1, PTBP2, RNPS1, SF3A1, SF3A3, SF3B1, SF3B5, SFSWAP, SMC1A, SNRPA, SNRPB2, SNRPD2, SNU13, SRP54, SRPK1, SRSF3, SRSF4, SUGP1, SUPT5H, TRA2B, U2AF2]	[CDC40, CELF1, CLK2, CLP1, CPSF1, CPSF2, CSTF2, CSTF2T, DDX1, DDX20, DDX21, DDX56, DHX15, DHX16, DHX38, DHX8, DICER1, EFTUD2, EXOSC2, FUS, HNRNPA2B1, HNRNPAB, HNRNPC, HNRNPM, HNRNPU, HSPA9, LSM7, METTL3, NCBP1, NUDT21, PHF5A, POLR2A, PPM1G, PRMT1, PRMT5, PRPF3, PRPF4, PRPF4B, PRPF6, PRPF8, PTBP1, RBM39, RNMT, SF3A1, SF3A2, SF3A3, SF3B1, SF3B3, SF3B4, SFPQ, SNRNP40, SNRPA1, SNRPB, SNRPB2, SNRPD2, …	[CD2BP2, CDC40, CLASRP, CLK2, CLK3, CLK4, CLP1, CPSF1, CPSF2, CPSF3, CPSF4, CSTF2, CSTF2T, CSTF3, DDX1, DDX20, DDX21, DDX56, DHX15, DHX16, DHX38, DHX8, DHX9, DNAJC8, EFTUD2, FUS, HNRNPA1, HNRNPA2B1, HNRNPAB, HNRNPC, HNRNPD, HNRNPH1, HNRNPH2, HNRNPK, HNRNPL, HNRNPM, HNRNPR, HNRNPU, HSPA9, LSM7, NCBP1, NONO, NUDT21, NXF1, PABPN1, PAPOLA, PCBP2, PHF5A, POLR2A, PPM1G, PRMT1, PRPF3, PRPF4, PRPF40A, PR…
KEGG:03015	mRNA surveillance pathway	[ALYREF, CLP1, CPSF6, CPSF7, CSTF2, CSTF3, DDX39B, ETF1, HBS1L, MSI2, NCBP2, PABPC1, PAPOLA, PPP1CC, PPP2R2C, PPP2R5A, PPP2R5C, PYM1, RNPS1, RSL1D1, SMG1, SMG7, SYMPK, UPF1, UPF2, XPO1, XPOT]	[ALYREF, CASC3, CLP1, CPSF1, CPSF2, CPSF6, CSTF2, CSTF2T, DAZAP1, DDX39B, EIF4A3, ETF1, FIP1L1, FUS, GSPT1, MAGOHB, MSI2, NCBP1, NUDT21, NXT1, PABPC1, PABPC4, PNN, PPP1CB, PPP1CC, PPP2R2C, PPP2R3C, PPP2R5E, PYM1, RBM8A, RNMT, RSL1D1, SMG1, SMG5, SMG7, SSU72, UPF1, UPF2, WDR33, XPO1, XPOT]	[ACIN1, ALYREF, CLP1, CPSF1, CPSF2, CPSF3, CPSF4, CPSF7, CSTF2, CSTF2T, CSTF3, EIF4A3, ETF1, FIP1L1, FUS, GSPT1, HBS1L, MAGOHB, MSI2, NCBP1, NUDT21, NXF1, PABPC1, PABPC4, PABPN1, PAPOLA, PAPOLG, PCF11, PNN, PPP1CA, PPP1CB, PPP1CC, PPP2CB, PPP2R1A, PPP2R2C, PPP2R3C, PPP2R5A, PPP2R5C, PPP2R5E, PYM1, RBM8A, RNMT, RNPS1, RPP40, RSL1D1, SAP18, SMG6, SRRM1, SSU72, SYMPK, TARDBP, UPF1, UPF2, UPF3B, WDR3…
WP:4753	Nucleotide excision repair	[CCNH, CUL4A, ERCC1, ERCC2, ERCC3, ERCC4, ERCC5, ERCC6, MNAT1, PCNA, POLD1, POLD2, POLE, RAD23A, RAD23B, RBX1, RFC5, RPA1, XPC]	[CDK7, CUL4A, CUL4B, DDB2, ERCC1, ERCC2, ERCC3, ERCC5, LIG1, MNAT1, PCNA, POLD1, POLD2, POLD3, POLE, POLE3, RBX1, RFC2, RFC4, RFC5, RPA3, XPC]	[CDK7, CUL4A, CUL4B, DDB1, DDB2, ERCC1, ERCC3, ERCC4, ERCC5, GTF2H1, GTF2H3, GTF2H4, LIG1, MNAT1, PCNA, POLD1, POLD2, POLD3, POLE, POLE3, RAD23A, RAD23B, RBX1, RFC1, RFC2, RFC3, RFC4, RFC5, RPA1, RPA2, RPA3]
KEGG:03420	Nucleotide excision repair	[CCNH, CUL4A, ERCC1, ERCC2, ERCC3, ERCC4, ERCC5, ERCC6, MNAT1, PCNA, POLD1, POLD2, POLE, RAD23A, RAD23B, RBX1, RFC5, RPA1, XPC]	[CDK7, CUL4A, CUL4B, DDB2, ERCC1, ERCC2, ERCC3, ERCC5, LIG1, MNAT1, PCNA, POLD1, POLD2, POLD3, POLE, POLE3, RBX1, RFC2, RFC4, RFC5, RPA3, XPC]	[CDK7, CUL4A, CUL4B, DDB1, DDB2, ERCC1, ERCC3, ERCC4, ERCC5, GTF2H1, GTF2H3, GTF2H4, LIG1, MNAT1, PCNA, POLD1, POLD2, POLD3, POLE, POLE3, RAD23A, RAD23B, RBX1, RFC1, RFC2, RFC3, RFC4, RFC5, RPA1, RPA2, RPA3]
KEGG:00190	Oxidative phosphorylation	[ATP5F1A, ATP5F1B, ATP5F1C, ATP5ME, ATP5PD, ATP5PF, ATP6, ATP6V0D1, ATP6V1B2, ATP6V1D, CYCS, CYTB, ND5, NDUFA11, NDUFA12, NDUFA13, NDUFA2, NDUFA9, NDUFAB1, NDUFB3, NDUFC1, NDUFS1, NDUFS3, NDUFS4, NDUFV1, NDUFV3, PPA2, SDHA, SDHB, UQCRB, UQCRC1, UQCRC2, UQCRQ]	[ATP5F1A, ATP5ME, ATP5MG, ATP5PD, ATP6, ATP6AP1, ATP6V0A1, ATP6V0D1, ATP6V1A, ATP6V1B2, ATP6V1C1, ATP6V1D, ATP6V1F, ATP6V1G1, ATP6V1H, ATP8, COX2, COX3, COX4I1, COX5A, COX6A1, COX6C, COX7A2, ND5, NDUFA11, NDUFA12, NDUFA13, NDUFA3, NDUFA8, NDUFB1, NDUFB10, NDUFB6, NDUFB9, NDUFC1, NDUFS4, NDUFS5, NDUFS8, NDUFV2, PPA1, PPA2, SDHB, SDHC, UQCR10, UQCR11, UQCRB, UQCRC2, UQCRQ]	[ATP5F1A, ATP5F1B, ATP5F1C, ATP5F1D, ATP5ME, ATP5MG, ATP5PB, ATP5PD, ATP5PO, ATP6, ATP6AP1, ATP6V0A1, ATP6V0A2, ATP6V0C, ATP6V0D1, ATP6V1B2, ATP6V1E1, ATP6V1F, ATP6V1G1, ATP6V1H, ATP8, COX1, COX2, COX4I1, COX5A, COX5B, COX6C, COX7A2, COX7A2L, CYC1, CYCS, ND1, ND5, NDUFA10, NDUFA11, NDUFA12, NDUFA3, NDUFA5, NDUFA6, NDUFA9, NDUFAB1, NDUFB10, NDUFB11, NDUFB2, NDUFB3, NDUFB5, NDUFB6, NDUFB7, NDUFB9, …
KEGG:05012	Parkinson disease	[ATP5F1A, ATP5F1B, ATP5F1C, ATP5ME, ATP5PD, ATP5PF, ATP6, ATP6V0D1, ATP6V1B2, ATP6V1D, CYCS, CYTB, ND5, NDUFA11, NDUFA12, NDUFA13, NDUFA2, NDUFA9, NDUFAB1, NDUFB3, NDUFC1, NDUFS1, NDUFS3, NDUFS4, NDUFV1, NDUFV3, PPA2, SDHA, SDHB, UQCRB, UQCRC1, UQCRC2, UQCRQ]	[APAF1, ATP5F1A, ATP5PD, ATP6, ATP8, BAX, BCL2L1, CAMK2B, CASP3, COX2, COX3, COX4I1, COX5A, COX6A1, COX6C, COX7A2, DAXX, EIF2S1, GNAI2, GNAI3, HSPA5, ITPR2, ITPR3, KEAP1, KIF5C, KLC1, KLC2, MAPK9, MFN1, MFN2, ND5, NDUFA11, NDUFA12, NDUFA13, NDUFA3, NDUFA8, NDUFB1, NDUFB10, NDUFB6, NDUFB9, NDUFC1, NDUFS4, NDUFS5, NDUFS8, NDUFV2, PARK7, PRKACB, PSMA1, PSMA2, PSMA3, PSMA7, PSMB1, PSMB4, PSMB6, PSMC2…	[ADCY5, APAF1, ATP5F1A, ATP5F1B, ATP5F1C, ATP5F1D, ATP5PB, ATP5PD, ATP5PO, ATP6, ATP8, BAX, CALM2, CAMK2B, CASP3, CASP9, COX1, COX2, COX4I1, COX5A, COX5B, COX6C, COX7A2, COX7A2L, CYC1, CYCS, EIF2S1, GNAI3, GNAS, HSPA5, ITPR2, ITPR3, KEAP1, KIF5C, MAPK8, MAPK9, MFN1, MFN2, ND1, ND5, NDUFA10, NDUFA11, NDUFA12, NDUFA3, NDUFA5, NDUFA6, NDUFA9, NDUFAB1, NDUFB10, NDUFB11, NDUFB2, NDUFB3, NDUFB5, NDUFB6…
KEGG:04141	Protein processing in endoplasmic reticulum	[BAG2, CALR, DDOST, DERL2, DNAJA1, DNAJB1, DNAJB11, DNAJB12, DNAJC1, DNAJC5, EIF2AK4, EIF2S1, ERP29, FBXO2, HSP90B1, HSPA1B, HSPA8, HSPBP1, MAN1A2, NPLOC4, PDIA3, RAD23A, RAD23B, RBX1, RNF185, SAR1B, SEC23A, SEC24A, SEC24D, SEC31A, SEC63, SSR3, SSR4, STUB1, UBE2D3, UBE4B, UFD1, UGGT1, UGGT2]	[AMFR, ATXN3, BAX, BCAP31, CALR, CANX, CAPN1, CAPN5, CKAP4, DAD1, DERL1, DERL2, DNAJA2, DNAJB1, DNAJB11, DNAJB2, DNAJC1, DNAJC10, DNAJC3, EIF2AK2, EIF2S1, ERP29, FBXO2, GANAB, HSP90AA1, HSP90AB1, HSP90B1, HSPA1B, HSPA5, HSPBP1, HYOU1, LMAN2, MAP2K7, MAPK9, MARCHF6, MOGS, NPLOC4, OS9, P4HB, PDIA3, PDIA4, PRKCSH, RBX1, RPN1, RPN2, RRBP1, SEC23B, SEC24B, SEC31A, SEC61A2, SEC62, SEC63, SEL1L, SIL1, S…	[AMFR, ATXN3, BAK1, BAX, BCAP31, CALR, CANX, CAPN1, CAPN2, CAPN5, CKAP4, CUL1, DAD1, DDOST, DERL1, DNAJA1, DNAJB1, DNAJB11, DNAJB12, DNAJB2, DNAJC1, DNAJC3, EDEM3, EIF2AK2, EIF2AK4, EIF2S1, ERLEC1, ERO1A, ERP29, FBXO2, GANAB, HSP90B1, HSPA1B, HSPA5, HSPA8, HSPBP1, HSPH1, HYOU1, LMAN2, MAN1A2, MAN1B1, MAPK8, MAPK9, MARCHF6, MOGS, NPLOC4, OS9, P4HB, PDIA3, PDIA6, PREB, PRKCSH, RAD23A, RAD23B, RBX1,…
WP:2446	Retinoblastoma gene in cancer	[ANLN, CDK1, CDK4, CDK6, CHEK1, DHFR, DNMT1, FAF1, HMGB1, HMGB2, MCM3, MCM4, MCM6, PCNA, POLA1, POLE, PRKDC, RAF1, RFC5, RPA1, RRM1, RRM2, SIN3A, SMC1A, SMC2, STMN1, TOP2A, TYMS]	[ANLN, CCNB1, CCNB2, CDC45, CDK1, CDK2, CDK6, CHEK1, DCK, DNMT1, FAF1, FANCG, HDAC1, KIF4A, MCM3, MCM4, MCM6, MCM7, MSH6, ORC1, PCNA, POLD3, POLE, PRIM1, PRKDC, RABIF, RB1, RBBP4, RFC4, RFC5, RPA3, RRM1, RRM2, SIN3A, SMC2, SMC3, TOP2A, TYMS]	[ANLN, CCDC6, CCNB1, CCNB2, CDC45, CDK1, CDK2, CDK4, CDK6, CHEK1, DCK, DHFR, DNMT1, FAF1, FANCG, HDAC1, HMGB1, HMGB2, KIF4A, MCM3, MCM4, MCM6, MCM7, MSH6, ORC1, PCNA, POLD3, POLE, PRIM1, RABIF, RB1, RBBP4, RBBP7, RFC3, RFC4, RFC5, RPA1, RPA2, RPA3, RRM1, RRM2, SAP30, SIN3A, SMC1A, SMC3, STMN1, TOP2A, TYMS]
KEGG:05131	Shigellosis	[ACTB, ACTN1, ACTN4, ACTR2, ACTR3C, AKT2, ARF6, ARPC2, ARPC5, ARPC5L, ATG5, ATM, CALCOCO2, CRKL, CYCS, DOCK1, FBXW11, GLMN, H3C13, ITGB1, ITPR2, ITPR3, MAP1LC3B, MAPK1, MAPK3, MTOR, PFN1, PXN, RBCK1, RBX1, RELA, RNF31, ROCK2, RPS27A, RPS6KB2, RPTOR, RRAGC, SEPTIN11, SEPTIN3, SEPTIN7, SEPTIN8, SEPTIN9, SQSTM1, TBK1, TLN1, TLN2, TNFRSF1A, UBE2D3, WASF2]	[ACTB, ACTN1, ACTN4, ACTR2, AKT1, AKT1S1, AKT2, ARF6, ARHGEF2, ARPC1B, ARPC5, ARPC5L, BAX, BCAR1, BCL10, BCL2L1, CALCOCO2, CAPN1, CAPNS1, CAST, CD44, CDC42, CRK, CRKL, CTTN, CYTH3, DOCK1, EGFR, ELMO2, FNBP1L, GLMN, GSK3A, GSK3B, H3-4, H3C13, HK2, IKBKB, IKBKG, ITGB1, ITPR2, ITPR3, MAPK1, MAPK14, MAPK3, MAPK9, MTOR, PFN1, PIK3C3, PIK3R1, PIK3R2, PLCB3, PLCG2, PPID, PTK2, PXN, RBCK1, RBX1, RHOA, RI…	[ACTB, ACTG1, ACTN1, ACTN4, ACTR2, ACTR3C, AKT1, AKT1S1, AKT2, ARF1, ARF6, ARHGEF2, ARPC1A, ARPC1B, ARPC2, ARPC4, ARPC5, ARPC5L, ATG16L1, ATM, BAX, BCL10, CAPN1, CAPN2, CAPNS1, CAST, CBX3, CD44, CDC42, CRK, CRKL, CTTN, CUL1, CYCS, CYTH3, DIAPH1, DOCK1, EGFR, ELMO2, FBXW11, FNBP1L, GSK3A, GSK3B, H3-3B, H3-4, H3C13, HK2, IKBKB, ILK, IRF3, ITGB1, ITPR2, ITPR3, MAP1LC3B, MAPK1, MAPK14, MAPK3, MAPK8, …
KEGG:03040	Spliceosome	[ALYREF, CCDC12, CDC40, CRNKL1, DDX23, DDX39B, DDX46, EFTUD2, HNRNPA1, HNRNPA3, HNRNPM, HNRNPU, HSPA1B, HSPA8, ISY1, LSM3, LSM5, NCBP2, PHF5A, PPIL1, PRPF38A, PRPF4, PRPF8, PUF60, SART1, SF3A1, SF3A3, SF3B1, SF3B5, SMNDC1, SNRNP200, SNRPA, SNRPB2, SNRPC, SNRPD2, SNU13, SRSF3, SRSF4, SYF2, TRA2A, TRA2B, U2AF2]	[ALYREF, AQR, CCDC12, CDC40, CHERP, CTNNBL1, DDX23, DDX39B, DDX42, DHX15, DHX16, DHX38, DHX8, EFTUD2, EIF4A3, FUS, HNRNPA3, HNRNPC, HNRNPM, HNRNPU, HSPA1B, ISY1, LSM4, LSM5, LSM7, MAGOHB, NCBP1, PHF5A, PLRG1, PQBP1, PRPF19, PRPF3, PRPF31, PRPF38A, PRPF4, PRPF6, PRPF8, PUF60, RBM25, RBM8A, SART1, SF3A1, SF3A2, SF3A3, SF3B1, SF3B3, SF3B4, SNRNP200, SNRNP40, SNRPA1, SNRPB, SNRPB2, SNRPC, SNRPD2, SNR…	[ACIN1, ALYREF, AQR, CCDC12, CDC40, CDC5L, CHERP, CRNKL1, CTNNBL1, DDX23, DDX42, DDX46, DDX5, DHX15, DHX16, DHX38, DHX8, EFTUD2, EIF4A3, FUS, HNRNPA1, HNRNPA3, HNRNPC, HNRNPK, HNRNPM, HNRNPU, HSPA1B, HSPA8, ISY1, LSM3, LSM4, LSM6, LSM7, MAGOHB, NCBP1, PCBP1, PHF5A, PLRG1, PPIE, PPIH, PPIL1, PRPF19, PRPF3, PRPF31, PRPF38A, PRPF38B, PRPF4, PRPF40A, PRPF6, PRPF8, PUF60, RBM17, RBM22, RBM25, RBM8A, R…
KEGG:04120	Ubiquitin mediated proteolysis	[ANAPC1, ANAPC2, ANAPC5, BIRC6, CBL, CDC27, CUL3, CUL4A, FBXO2, FBXW11, HERC1, HERC2, HUWE1, NEDD4L, RBX1, RPS27A, STUB1, UBA1, UBA2, UBA3, UBE2C, UBE2D3, UBE2E2, UBE2K, UBE2O, UBE2S, UBE3A, UBE4A, UBE4B, UBR5, WWP1, WWP2]	[ANAPC10, ANAPC2, ANAPC4, ANAPC5, ANAPC7, BIRC6, CBL, CBLB, CDC20, CDC23, CDC27, CDC34, CUL4A, CUL4B, CUL7, DDB2, ELOC, FBXO2, HERC1, HERC2, HERC4, HUWE1, ITCH, KEAP1, NEDD4L, PIAS1, PML, PPIL2, PRPF19, RBX1, SAE1, SKP1, SMURF2, SYVN1, TRIP12, UBA1, UBA2, UBA3, UBA6, UBE2A, UBE2C, UBE2G1, UBE2H, UBE2I, UBE2K, UBE2L3, UBE2N, UBE2R2, UBE2S, UBE3A, UBE3C, UBE4A, UBE4B, UBR5, WWP1, WWP2]	[ANAPC1, ANAPC10, ANAPC2, ANAPC4, ANAPC5, ANAPC7, CBL, CDC16, CDC20, CDC23, CDC27, CUL1, CUL2, CUL3, CUL4A, CUL4B, CUL5, DDB1, DDB2, ELOB, ELOC, FBXO2, FBXW11, HERC1, HERC4, HUWE1, ITCH, KEAP1, MGRN1, NEDD4, NEDD4L, PIAS1, PML, PRPF19, RBX1, RPS27A, SAE1, SKP1, STUB1, SYVN1, TRIM32, TRIP12, UBA1, UBA2, UBA6, UBE2A, UBE2C, UBE2D1, UBE2D3, UBE2E2, UBE2G1, UBE2H, UBE2I, UBE2J1, UBE2K, UBE2L3, UBE2N,…
KEGG:00280	Valine, leucine and isoleucine degradation	[AACS, ACAA1, ACAA2, ACADM, ACADS, ACAT1, ACSF3, ALDH3A2, ALDH6A1, ALDH7A1, DLD, EHHADH, HADH, HIBCH, HMGCS1, MCCC2, OXCT1, PCCB]	[AACS, ACAA1, ACAA2, ACADM, ACADSB, ACAT1, ACAT2, ACSF3, ALDH1B1, ALDH2, ALDH3A2, ALDH6A1, ALDH7A1, ALDH9A1, DBT, DLD, ECHS1, HADH, HADHA, HADHB, HIBADH, HMGCL, HMGCS1, MMUT, OXCT1, PCCB]	[AACS, ACAA1, ACAA2, ACADM, ACADSB, ACAT1, ACAT2, ACSF3, ALDH1B1, ALDH2, ALDH3A2, ALDH6A1, ALDH9A1, BCAT2, BCKDHA, DLD, ECHS1, HADHA, HADHB, HIBADH, HIBCH, HMGCS1, HSD17B10, IVD, MCCC2, MMUT, OXCT1, PCCA, PCCB]
WP:3888	VEGFA-VEGFR2 signaling pathway	[ACOT9, ACP1, ADAM10, ANXA1, AP2A1, ARF6, ARPC5L, ATP6V0D1, CALR, CALU, CBL, CCT7, CFL1, CLIC1, CREB1, CTNNB1, CYCS, DECR1, DNAJA1, EIF3F, EIF3H, EPS15, FAF1, FAM120A, FBXW11, FLII, FN1, FSCN1, GAPDH, GIGYF2, GIPC1, GLUD1, GRB2, HDAC4, HGS, HMGB1, IDH2, ITGAV, ITGB1, ITGB5, LRRC59, LUC7L, MAP2K3, MAPK1, MAPK3, MLST8, MOV10, MTOR, MYH9, MYO1C, NCK1, P4HA2, PABPC1, PBXIP1, PFN1, PGD, PGK1, PNP, PPP…	[ABCF2, ACACA, ACOT9, ACP1, ADAM9, AKT1, AKT1S1, ALDOA, ANXA1, AP2A1, AP2S1, ARF4, ARF6, ARPC5L, ATP6V0D1, BCAR1, BCL2L1, CALR, CALU, CAPZB, CAV1, CBL, CCDC124, CCT7, CDC42, CDC42BPB, CFL1, CLIC1, CNP, CREBBP, CRK, CSK, CSRP1, CTNNA1, CTNND1, DECR1, DHX29, DHX36, DNAJB4, EEA1, EIF2A, EIF3D, EIF3F, EIF3H, EIF4E, EIF4G1, EIF4G2, ELOC, EPHB2, EPRS1, EPS15, EZR, FADD, FAF1, FAM120A, FARSB, FHL2, FLNB…	[ABCF2, ACACA, ACOT9, ACP1, ACTG1, ADAM10, ADAM9, AFDN, AKT1, AKT1S1, ALDOA, ANXA1, AP2A1, AP2S1, ARF4, ARF6, ARPC5L, ASCC3, ATP6V0D1, ATP6V1E1, BIN1, BRD4, BSG, CALR, CALU, CAPN2, CAV1, CBL, CCDC124, CCT7, CDC42, CDC42BPB, CFL1, CLIC1, CNP, COPG1, CREB1, CREBBP, CRK, CSK, CSRP1, CTNNA1, CTNND1, CYCS, DECR1, DNAJA1, DPM1, EEA1, EIF2A, EIF3D, EIF3F, EIF4E, ELOC, EPB41, EPHB2, EPRS1, EPS15, EWSR1, …
