## Supplementary Table 4 for "A common druggable signature of oncogenic CMYC, mutant KRAS and mutant p53 reveals functional redundancy and competition of the oncogenes in cancer"

### Sheet: 2A viability
	DLD1		RKO		LoVo		H23		A549		VMRC		PANC		MIA		Bx		F02		F03
siRNA group	mean	SD	mean	SD	mean	SD	mean	SD	mean	SD	mean	SD	mean	SD	mean	SD	mean	SD	mean	SD	mean	SD
ctrl	1	0.0378419	1	0.0441839	1	0.00250563	1	0.0369815	1	0.0553128	1	0.0192154	1	0.0120409	1	0.121414	1	0.00674906	1	0.0169549	1	0.0273041
1 (MCM4, MCM6, CDC45)	0.806443	0.0233717	1.02234	0.00465959	1.10674	0.0500354	1.03364	0.00236369	1.05448	0.0207219	0.961741	0.0369139	0.981481	0.00316139	0.981708	0.0869296	1.00716	0.00458332	0.997793	0.0157438	0.959765	0.0677726
2 (DDX21, DDX56, RAD54B)	0.956635	0.170733	0.85117	0.0388225	0.670851	0.0658335	0.794692	0.0831094	0.740485	0.0895445	1.08979	0.00354015	1.03438	0.0848914	0.723233	0.0420104	0.750482	0.148177	1.02514	0.03756	0.888092	0.0595922
3 (RUVBL1, RUVBL2)	0.807462	0.0175879	0.956379	0.0308081	1.05739	0.0364087	0.873751	0.0555002	1.01269	0.0356025	0.893485	0.042711	0.954546	0.00145113	1.09276	0.0747132	0.911237	0.00968708	1.0143	0.0380376	0.928851	0.0313852
4 (SLC1A5, SLC38A2, SLC38A1)	0.877777	0.125318	0.988811	0.0266054	0.770229	0.162257	1.02997	0.062461	0.733685	0.0283108	1.01818	0.0337084	1.04202	0.047462	0.778294	0.0675717	0.900067	0.0889949	1.00462	0.0180636	0.927714	0.0397462
5 (EXOSC2, GEMIN4, RPP40)	0.904578	0.0856396	0.975303	0.0663508	0.739459	0.080827	0.912176	0.0147418	0.730493	0.180414	1.0665	0.0678786	1.13452	0.0918371	0.982009	0.0612406	0.829859	0.0315628	1.02717	0.000767575	0.987882	0.084314
6 (HSPA9, HSPA1B, HSPA2)	0.782315	0.0437762	1.00606	0.0100318	1.1146	0.0950788	0.904481	0.0729767	0.868646	0.0838177	0.863028	0.0426207	0.895826	0.0159452	0.986376	0.00660116	0.850836	0.0226815	1.04412	0.0070958	0.974232	0.00928194
7 (FBXO2, CAV1, SLC9A1, LCN2)	0.901496	0.0845208	0.993979	0.024705	1.04323	0.101921	1.04309	0.0124513	0.894859	0.0205098	1.11033	0.0336993	0.963549	0.0413745	1.16501	0.10804	0.905955	0.0424419	1.00838	0.0214068	1.02885	0.0453804
8 (TPR, NUP155, XPOT)	0.937464	0.198801	0.997859	0.0846073	0.678528	0.070659	0.926538	0.142063	0.862506	0.17536	0.996191	0.0189321	0.928796	0.00100197	0.707293	0.138989	0.710832	0.11367	1.04866	0.00436665	0.868568	0.0294169
9 (RIF1, XRCC2)	1.11372	0.251176	0.966701	0.159275	0.91974	0.204864	1.01616	0.108786	0.968007	0.0549049	0.988859	0.0270346	1.01214	0.0893289	1.09475	0.0243257	0.830096	0.115383	0.907587	0.025347	0.96311	0.0149703
10 (PCNA, POLD3, CLSPN, EXO1)	0.81442	0.296597	1.30759	0.0137517	0.811077	0.183296	1.00416	0.124159	1.00899	0.0194003	0.982492	0.0854401	0.927672	0.007152	0.991119	0.0685621	0.910549	0.00559064	0.930949	0.0145839	0.929144	0.0710592
11 (DCAF1, USP1, TOPBP1, CHAF1B)	0.974868	0.0454748	1.05252	0.0603189	1.01588	0.0482044	0.946016	0.0472924	0.966218	0.030936	1.0134	0.0199559	0.981506	0.127855	1.22208	0.144776	0.868975	0.0463872	0.985189	0.0264387	0.908126	0.0279
12 (ABCA7, ABCG1, AGRN)	0.935978	0.0227697	1.01112	0.0224574	1.01541	0.0487441	0.946858	0.0365349	0.856901	0.0537628	1.0512	0.00922847	0.927244	0.0010538	1.26917	0.0110162	0.885465	0.0495603	0.901604	0.00296796	1.00232	0.0240897
13 (RPL12, RSL1D1)	1.07722	0.331181	1.05044	0.125479	0.8115	0.168513	0.991683	0.0159875	0.979002	0.00342646	0.947668	0.106082	0.974873	0.0130602	0.67357	0.21165	0.681319	0.169236	0.944675	0.0079316	0.901576	0.00198641
14 (PAICS, PPAT, TYMS, NT5E)	1.08514	0.180089	0.970338	0.0758894	0.779612	0.107281	1.03939	0.0121349	0.907643	0.000245327	1.14116	0.0365236	0.872983	0.213057	0.891051	0.0434897	0.97569	0.127435	0.994983	0.0389928	0.948987	0.0206767
15 (CTSB, CTSD, CAPN5, CAPN1)	1.03284	0.125113	1.00121	0.0612988	1.00031	0.0625299	0.86625	0.0329019	0.934046	0.063687	1.0517	0.047869	1.12729	0.0530571	0.862181	0.109523	0.835703	0.0168729	1.0159	0.00811923	0.993092	0.0140313
16 (DUSP10, MAP3K)	0.895551	0.0415401	0.985309	0.0429231	0.907924	0.0239769	0.903402	0.0290902	0.878868	0.00899037	1.06354	0.0631365	0.986062	0.0179664	1.0834	0.0853007	0.889335	0.0765565	0.984115	0.027138	0.792936	0.070391
17 (ITGA2, ITGA7, LAMB3, LAMC3)	0.939353	0.0436257	1.05428	0.014125	0.967264	0.106277	1.04792	0.0482789	1.01413	0.00344277	1.02675	0.139836	1.02554	0.0410463	1.13885	0.0334559	0.907486	0.0493756	0.977578	0.0178248	0.924483	0.0185278
18 (PRMT1, PRMT5, LMNA)	0.959635	0.0136962	0.95059	0.0227315	1.15763	0.150607	1.01199	0.044296	0.952477	0.0166917	0.995479	0.0729609	0.932607	0.0352072	1.14596	0.0772422	0.932036	0.0709994	0.907285	0.00585062	0.946919	0.0293447
19 (STXBP1, FLOT2)	0.834159	0.0375839	0.970682	0.0167563	0.87546	0.159435	0.955754	0.00240092	0.888629	0.0205098	1.02638	0.0206241	0.990521	0.0276579	1.11206	0.0741774	0.966784	0.00110805	1.00286	0.0147886	1.04543	0.0580753

### Sheet: group names
Group number	Targeted genes	Group name	Clue GO pathways
1	MCM4, MCM6, CDC45	DNA replication/cell cycle	R-HSA:1640170, GO:0022402
2	DDX21, DDX56, RAD54B	RNA processing 1	GO:0004386
3	RUVBL1, RUVBL2	DNA repair/processing 1	GO:0016887, GO:0042623
4	SLC1A5, SLC38A2, SLC38A1	metabolic reprogramming in cancer 1	R-HSA:425393
5	EXOSC2, GEMIN4, RPP40	RNA processing 2	R-HSA:8953854, GO:0006364, GO:0016072, R-HSA:6784531, R-HSA:72306
6	HSPA9, HSPA1B, HSPA2	chaperones/ER/spliceosome	GO:0033554, R-HSA:3371556
7	FBXO2, CAV1, SLC9A1, LCN2	cellular response to stress	GO:0033554, R-HSA:3371556
8	TPR, NUP155, XPOT	nuclear pore/neurodegen. diseases	KEGG:03013, GO:0006403
9	RIF1, XRCC2	DNA repair/processing 2	R-HSA:73894, GO:0006974, GO:0006281, R-HSA:5693532
10	PCNA, POLD3, CLSPN, EXO1	cell cycle	R-HSA:73894, GO:0006974, GO:0006281, R-HSA:5693532
11	DCAF1, USP1, TOPBP1, CHAF1B	ubiquitin mediated proteolysis/DNA repair	R-HSA:73894, GO:0006974, GO:0006281, R-HSA:5693532
12	ITGA2, ITGA7, LAMB3, LAMC3	focal adhesion	R-HSA:1474244, KEGG:04510, WP:306
13	RPL12, RSL1D1	ribosome	GO:0006364, GO:0016072, GO:0022613
14	PAICS, PPAT, TYMS, NT5E	metabolic reprogramming in cancer 2	R-HSA:15869, GO:0009123
15	CTSB, CTSD, CAPN5, CAPN1	proteases/lysosome	HSA:1474228
16	DUSP10, MAP3K	oncogenic signaling pathways	GO:0033554, GO:0080135
17	ABCA7, ABCG1, AGRN	extracellular matrix interaction	GO:0043062
18	PRMT1, PRMT5, LMNA	nucleus and chromatin organisation	GO:0051276, GO:0006325
19	STXBP1, FLOT2	vesicle trafficking	GO:0031647, GO:0050821

### Sheet: 2B viability
	colon						lung						pancreatic
	DLD1		RKO		LoVo		H23		A549		VMRC		PANC1		MIAPaCa2		BxPC3
	mean	SD	mean	SD	mean	SD	mean	SD	mean	SD	mean	SD	mean	SD	mean	SD	mean	SD
nc	1	0.0288439	1	0.0906829	1	0.0347064	1	0.0912742	1	0.0483317	1	0.138317	1	0.0541799	1	0.0709885	1	0.0670098
Group 2	0.794692	0.0831094	0.740485	0.0895445	1.08979	0.00354015	0.956635	0.170733	0.85117	0.0388225	0.670851	0.0658335	1.03438	0.0848914	0.723233	0.0420104	0.750482	0.148177
DDX21	0.961436	0.074364	0.978789	0.0756214	0.933425	0.0274639	0.851346	0.0245784	0.807461	0.133933	0.922533	0.169486	0.985826	0.0176965	0.99007	0.116977	0.835791	0.00428196
DDX56	0.903612	0.115005	1.1077	0.117982	0.91943	0.035782	0.918291	0.28128	0.824248	0.0388866	0.811068	0.0338231	0.86265	0.0182836	0.850447	0.0389665	0.876765	0.0373142
RAD54B	0.843036	0.0773905	1.01105	0.0537194	0.854832	0.130006	0.847591	0.0915725	0.862876	0.12602	0.931262	0.0693744	0.873028	0.035477	1.12407	0.359881	0.750816	0.0302517
Group 3	0.831157	0.0330438	0.735744	0.0808301	0.853362	0.105266	0.820889	0.152124	0.808484	0.0570961	0.821324	0.0758551	0.764144	0.113811	0.770952	0.0466055	0.806693	0.0810235
RUVBL1	0.831157	0.0330438	0.735744	0.0808301	0.853362	0.105266	0.820889	0.152124	0.808484	0.0570961	0.821324	0.0758551	0.764144	0.113811	0.770952	0.0466055	0.806693	0.0810235
Group 4	1.02997	0.062461	0.733685	0.0283108	1.01818	0.0337084	0.877777	0.125318	0.988811	0.0266054	0.770229	0.162257	1.04202	0.047462	0.778294	0.0675717	0.900067	0.0889949
SLC1A5	1.00459	0.0137116	0.913645	0.0780061	0.900213	0.0671181	0.893234	0.184398	0.791155	0.0574365	0.86667	0.104432	0.886846	0.11054	0.888695	0.115896	0.721757	0.0423191
SLC38A2	0.920819	0.0203822	0.839938	0.200946	0.902393	0.0410883	0.891293	0.158746	0.755235	0.00595637	0.845197	0.128256	0.869233	0.0504058	0.781809	0.0304787	0.749243	0.011122
SLC38A1	1.001	0.0349585	0.977901	0.0768765	0.948383	0.0374313	0.817894	0.154212	0.70343	0.00774329	0.749094	0.12912	0.797889	0.116915	0.885694	0.142671	0.756911	0.00806343
Group 6	0.904481	0.0729767	0.868646	0.0838177	0.863028	0.0426207	0.782315	0.0437762	1.00606	0.0100318	1.1146	0.0950788	0.895826	0.0159452	0.986376	0.00660116	0.850836	0.0226815
HSPA9	0.830152	0.024088	1.00093	0.0365242	0.791451	0.0307625	0.864127	0.138343	0.768532	0.0853463	0.797931	0.0474635	0.78158	0.0688572	0.92225	0.0545531	0.719122	0.0220215
HSPA1B	0.996288	0.0599112	0.964766	0.0290562	0.978197	0.109999	0.847169	0.0579263	0.906258	0.0505441	0.820408	0.0903596	0.808623	0.0525864	1.04092	0.228861	0.806024	0.043042
HSPA2	1.14246	0.0598495	0.972665	0.128211	0.860967	0.00258147	0.985067	0.131841	0.96781	0.0603296	0.730459	0.0370943	0.812952	0.0915859	1.02734	0.162579	0.747434	0.00300293
Group 7	0.926538	0.142063	0.862506	0.17536	0.996191	0.0189321	0.937464	0.198801	0.997859	0.0846073	0.678528	0.070659	0.928796	0.00100197	0.707293	0.138989	0.710832	0.11367
TRP	0.951653	0.036935	1.01114	0.0120492	0.997414	0.0724962	0.933561	0.161013	0.850301	0.0095302	0.902108	0.0824593	0.869114	0.0145095	0.847447	0.0449079	0.889112	0.0853611
NUP155	1.01952	0.06967	1.07215	0.0266714	0.972772	0.0753645	0.747617	0.0308423	0.962876	0.0766671	0.925152	0.00395014	0.822797	0.0140901	0.878165	0.105634	0.831662	0.055165
XPOT	1.08158	0.138537	0.681961	0.00677768	0.868218	0.0565771	0.685691	0.0245188	1.04019	0.0600743	1.24392	0.110481	0.829024	0.135785	1.02155	0.0625779	0.768078	0.0993748

### Sheet: oncogenes silencing
ALL
	DLD1		H23		PANC1		MIAPaCa-2
siRNA for	mean	SD	mean	SD	mean	SD	mean	SD
control	1	0.121562	1	0.137305	1	0.0829621	1	0.207271
CMYC	0.931427	0.211572	0.830043	0.0405933	1.1105	0.109201	0.682984	0.0944347
KRAS	0.676309	0.223387	0.821054	0.068973	1.09986	0.0941523	0.762353	0.0879853
TP53	0.912594	0.129074	0.755288	0.0263144	1.13738	0.0962746	0.903602	0.0853818
SINGLE siRNA CMYC
	RKO		H1299
siRNA for	mean	SD	mean	SD
control	1	0.417969	1	0.00872715
CMYC	0.864431	0.315597	0.739348	0.0599818
SINGLE siRNA KRAS
	LoVo		A549		CAPAN2
siRNA for	mean	SD	mean	SD	mean	SD
control	1	0.159586	1	0.0408715	1	0.208699
KRAS	0.708019	0.10168	0.729522	0.0761986	0.862538	0.128689
SINGLE siRNA TP53
	HT29		VMRC-LCD		BxPC3
siRNA for	mean	SD	mean	SD	mean	SD
control	1	0.13528	1	0.106527	1	0.0141453
TP53	1.10913	0.0304857	0.98772	0.0247071	0.72218	0.0128767
