## Supplementary Table 5 for "A common druggable signature of oncogenic CMYC, mutant KRAS and mutant p53 reveals functional redundancy and competition of the oncogenes in cancer"

### Sheet: final concentrations
	DLD1		RKO		LoVo		HT29
µM	IC50	used	IC50	used	IC50	used	IC50	used
MKT077	12.68	5	12.53	5	28.57	5	3.968	5
selinexor	0.768	0.5	1.318	0.5	0.6127	0.5	4.495	0.7
CB6644	0.857	0.5	0.6198	0.2	0.9183	0.5	0.8703	0.5
	H23		H1299		A549		VMRC-LCD
µM	IC50	used	IC50	used	IC50	used	IC50	used
MKT077	1.159	4	3.769	5	15.02	5	6.862	1
selinexor	0.6382	0.2	0.0342	0.5	3.848	0.5	0.2466	0.1
CB6644	0.2007	0.15	0.2017	0.3	0.6586	0.3	1.033	0.1
	PANC1		MIAPaCa-2		CAPAN2		BxPC3
µM	IC50	used	IC50	used	IC50	used	IC50	used
MKT077	2.7	5	3.428	1	19.68	5	2.989	5
selinexor	0.685	0.8	1.063	0.4	125.1	0.8	2.917	0.8
CB6644	1.143	0.8	0.314	0.25	1.499	0.8	0.8586	0.4

### Sheet: MKT077 IC50
	DLD1	RKO	LoVo	HT29	H23	H1299	A549	VMRC	PANC	MIA	CAPAN	Bx
[Inhibitor] vs. normalized response
Best-fit values
IC50	12.68	12.53	28.57	3.968	1.159	3.769	15.02	6.862	2.7	3.428	19.68	2.989
logIC50	1.103	1.098	1.456	0.5986	0.06422	0.5763	1.177	0.8364	0.4314	0.5351	1.294	0.4755
95% CI (profile likelihood)
IC50	10,02 to 16,02	7,765 to 20,27	22,36 to 37,15	2,558 to 6,019	0,4182 to 3,903	2,205 to 6,075	10,45 to 22,24	5,633 to 8,382	1,942 to 3,722	1,589 to 6,955	16,31 to 23,80	1,642 to 5,211
logIC50	1,001 to 1,205	0,8901 to 1,307	1,350 to 1,570	0,4079 to 0,7795	-0,3786 to 0,5914	0,3434 to 0,7836	1,019 to 1,347	0,7508 to 0,9234	0,2883 to 0,5707	0,2010 to 0,8423	1,212 to 1,377	0,2155 to 0,7169
Goodness of Fit
Degrees of Freedom	11	7	11	9	7	9	9	7	9	9	9	7
R squared	0.9171	0.7888	0.8629	0.9168	0.7545	0.8444	0.8509	0.9749	0.9603	0.815	0.9195	0.8505
Sum of Squares	719.1	648.3	687.9	1220	1482	1064	847.1	135.1	530.8	4029	281.1	780.2
Sy.x	8.085	9.624	7.908	11.64	14.55	10.87	9.702	4.394	7.68	21.16	5.589	10.56
Constraints
IC50	IC50 > 0	IC50 > 0	IC50 > 0	IC50 > 0	IC50 > 0	IC50 > 0	IC50 > 0	IC50 > 0	IC50 > 0	IC50 > 0	IC50 > 0	IC50 > 0
Number of points
# of X values	14	10	14	11	9	11	11	9	10	11	13	9
# Y values analyzed	12	8	12	10	8	10	10	8	10	10	10	8

### Sheet: CB6644 IC50
	DLD1	RKO	LoVo	HT29	H23	H1299	A549	VMRC	PANC	MIA	CAPAN	Bx
[Inhibitor] vs. normalized response
Best-fit values
IC50	0.857	0.6198	0.9183	0.8703	0.2007	0.2017	0.6586	1.033	1.143	0.314	1.499	0.8586
logIC50	-0.067	-0.2077	-0.03701	-0.06033	-0.6974	-0.6953	-0.1814	0.01399	0.05823	-0.503	0.1757	-0.0662
95% CI (profile likelihood)
IC50	0,4149 to 1,849	0,2586 to 1,583	0,4718 to 1,873	0,4331 to 1,839	0,1035 to 0,3705	0,1744 to 0,2326	0,3353 to 1,308	0,4262 to 2,869	0,4654 to 3,428	0,1533 to 0,6272	0,5444 to 5,786	0,3333 to 2,539
logIC50	-0,3821 to 0,2670	-0,5874 to 0,1995	-0,3262 to 0,2725	-0,3634 to 0,2646	-0,9852 to -0,4313	-0,7584 to -0,6333	-0,4746 to 0,1167	-0,3704 to 0,4577	-0,3322 to 0,5351	-0,8144 to -0,2026	-0,2641 to 0,7624	-0,4771 to 0,4046
Goodness of Fit
Degrees of Freedom	9	9	9	9	9	9	9	9	9	9	9	9
R squared	0.9011	0.8485	0.9055	0.8869	0.8864	0.9933	0.8901	0.8276	0.7931	0.8515	0.7452	0.8191
Sum of Squares	1677	2727	1365	1254	2165	78.68	1152	1812	1871	2935	2325	2613
Sy.x	13.65	17.41	12.31	11.8	15.51	2.957	11.32	14.19	14.42	18.06	16.07	17.04
Constraints
IC50	IC50 > 0	IC50 > 0	IC50 > 0	IC50 > 0	IC50 > 0	IC50 > 0	IC50 > 0	IC50 > 0	IC50 > 0	IC50 > 0	IC50 > 0	IC50 > 0
Number of points
# of X values	11	11	11	11	11	11	11	11	11	11	11	11
# Y values analyzed	10	10	10	10	10	10	10	10	10	10	10	10

### Sheet: selinexor IC50
	DLD1	RKO	LoVo	HT29	H23	H1299	A549	VMRC	PANC	MIA	CAPAN	Bx
[Inhibitor] vs. normalized response
Best-fit values
IC50	0.768	1.318	0.6127	4.495	0.6382	0.0342	3.848	0.2466	0.685	1.063	125.1	2.917
logIC50	-0.1146	0.12	-0.2128	0.6527	-0.195	-1.466	0.5852	-0.6079	-0.1643	0.02651	2.097	0.4649
95% CI (profile likelihood)
IC50	0,3398 to 1,802	0,3283 to 4,547	0,2631 to 1,412	2,477 to 8,106	0,4281 to 0,9493	0,02614 to 0,04334	1,686 to 8,489	0,1825 to 0,3356	0,3720 to 1,263	0,7392 to 1,502	65,43 to 673,2	0,5516 to 14,49
logIC50	-0,4687 to 0,2557	-0,4837 to 0,6577	-0,5798 to 0,1497	0,3938 to 0,9088	-0,3685 to -0,02258	-1,583 to -1,363	0,2268 to 0,9288	-0,7387 to -0,4742	-0,4294 to 0,1014	-0,1312 to 0,1767	1,816 to 2,828	-0,2583 to 1,161
Goodness of Fit
Degrees of Freedom	7	7	7	7	7	7	7	7	7	7	7	7
R squared	0.8987	0.5884	0.8733	0.9244	0.9738	0.9107	0.7854	0.9867	0.9344	0.9697	-0.289	-0.2722
Sum of Squares	1601	2540	1038	611.6	340.2	57.68	781.7	137	641.1	355.6	110.9	2633
Sy.x	15.12	19.05	12.18	9.347	6.972	2.871	10.57	4.425	9.57	7.127	3.979	19.39
Constraints
IC50	IC50 > 0	IC50 > 0	IC50 > 0	IC50 > 0	IC50 > 0	IC50 > 0	IC50 > 0	IC50 > 0	IC50 > 0	IC50 > 0	IC50 > 0	IC50 > 0
Number of points
# of X values	9	9	9	9	9	9	9	9	9	9	9	9
# Y values analyzed	8	8	8	8	8	8	8	8	8	8	8	8
