## Supplementary Table 6 for "A common druggable signature of oncogenic CMYC, mutant KRAS and mutant p53 reveals functional redundancy and competition of the oncogenes in cancer"

### Sheet: Arkusz1
Tool:	Website:	Common transcription factor sites present in promoters of RUVBL1, HSPA9 and XPO1:
ChEA3	ChEA3 (maayanlab.cloud)	FOXM1
ChEA3	ChEA3 (maayanlab.cloud)	NFYA
ChEA3	ChEA3 (maayanlab.cloud)	MYBL2
EPD	EPD The Eukaryotic Promoter Database (expasy.org)	GLI2
EPD	EPD The Eukaryotic Promoter Database (expasy.org)	NFKB1
CiiiDER	** CiiiDER **	GATA2
ChIP Atlas	ChIP-Atlas	FOXA2
ChIP Atlas	ChIP-Atlas	JUN
ChIP Atlas	ChIP-Atlas	YAP1
