## Supplementary Table 7 for "A common druggable signature of oncogenic CMYC, mutant KRAS and mutant p53 reveals functional redundancy and competition of the oncogenes in cancer"

### Sheet: siRNA mini-screen
Horizon Discovery – Dharmacon siRNAs
J-003275-09-0002 (MCM4)
J-003277-10-0002 (MCM6)
J-012358-08-0002 (TOPBP1)
J-003232-10-0002 (CDC45)
J-011919-05-0002 (DDX21)
J-020410-09-0002 (DDX56)
J-010572-05-0002 (RAD54B)
J-008977-05-0002 (RUVBL1)
J-012299-05-0002 (RUVBL2)
J-007429-05-0002 (SLC1A5)
J-007559-09-0002 (SLC38A2)
J-007558-10-0002 (SLC38A1)
J-006003-06-0002 (PPAT)
J-003980-07-0002 (PAICS)
J-004717-06-0002 (TYMS)
J-008217-05-0002 (NT5E)
J-010102-05-0002 (PRMT1)
J-015817-06-0002 (PRMT5)
J-019937-05-0002 (CHAF1B)
J-016975-09-0002 (EXOSC2)
J-020030-17-0002 (RPP40)
J-020756-09-0002 (GEMIN4)
J-004750-08-0002 (HSPA9)
J-010599-06-0002 (HSPA2)
J-010548-06-0002 (TPR)
J-011967-09-0002 (NUP155)
J-010356-05-0002 (XPOT)
J-021119-09-0002 (DCAF1)
J-012429-05-0002 (FBXO2)
J-006061-07-0002 (USP1)
J-019571-09-0002 (STXBP1)
J-003666-09-0002 (FLOT2)
J-003467-06-0002 (CAV1)
J-004978-05-0002 (LMNA)
J-012173-05-0002 (LAMC3)
J-011072-05-0002 (LAMB3)
J-027983-09-0002 (RIF1)
J-004361-05-0002 (XRCC2)
J-004266-13-0002 (CTSB)
J-005806-06-0002 (CAPN5)
J-005799-05-0002 (CAPN1)
J-005277-09-0002 (SLC9A1)
J-003679-06-0002 (LCN2)
J-009343-09-0002 (ABCA7)
J-008615-05-0002 (ABCG1)
J-003592-07-0002 (MAPK3)
J-003965-06-0002 (DUSP10)
J-003289-15-0002 (PCNA)
J-026692-09-0002 (POLD3)
J-005288-05-0002 (CLSPN)
J-013120-05-0002 (EXO1)
J-004566-06-0002 (ITGA2)
J-031716-05-0002 (AGRN)
J-008004-09-0002 (ITGA7)
J-022489-09-0002 (RSL1D1)
J-011141-05-0002 (RPL12)

### Sheet: qPCR primers
Target	F primer sequence	R primer sequence
mRNA level detection:
RUVBL1	GCATGTGGCGTCATAGTAGA	GGACCTTACTACCCAGCTCC
XPO1	AGACCATGCAGCTCGTCAG	TGTCAGTACTTCTTGAGCCATTC
HSPA9	CTCCGAGTCAGATTGGAGCA	GCCTGTCTCTGCGAGTCATT
ACTIN	CGCCGCCAGCTCACCATG	CACGATGGAGGGGAAGACGG
GAPDH	CATGCCATCACTGCCACCC	ACCTGGTGCTCAGTGTAGC
Chromatin immunoprecipitaaion qPCR primers:
RUVBL1	TGCTAATGGATAGGACGGAAGG	CCGGATTTGATCTAGGGCTGG
XPO1	AAGCAAAGAGAACGCTGCCG	GCTCTCGACTTCCCTTCCCC
HSPA9	GGTTGGAGGTTTCCAGAAGCG	CGGCTGGCACTTATCATGGC

### Sheet: siRNAs
target	siRNA sequence
control-scrambled	CTATAACGGCGCTCGATAT
KRAS	CUAUGGUCCUAGUAGGAAAtt
TP53	GACUCCAGUGGUAAUCUAC
CMYC	ACAUCAUCAUCCAGGACUG
FOXM1	AUAUUCACAGCAUCAUCAC
NFYA	CAAUACCACCGUAUUCUUA
MYBL2	AAGUCAUCGAGCUGGUUAA
GLI2	GGAAGGAAGGUACCAUUAC
NFKB1	ACACUGGAAGCACGAAUGA
GATA2	GGCUCGUUCCUGUUCAGAA
FOXA2	ACACGUACAUGAGCAUGUC
JUN	AGGAAGCUGGAGAGAAUCG
YAP1	GACAUCUUCUGGUCAGAGA

### Sheet: Antibodies
Target protein	product no.	Provider comapny	WB concentration	Addidtional information
GAPDH	MAB374	Merck	1 : 2000
p53	sc-126	Santa Cruz Biotechnology	1 : 4000	also used for ChIP
KRAS	ab180772	Abcam	1 : 2000	also used for ChIP
CMYC	MABE282	Merck	1 : 500	also used for ChIP
XPO1	sc-74454	Santa Cruz Biotechnology	1 : 250
RUVBL1	sc-393905	Santa Cruz Biotechnology	1 : 500
HSPA9	sc-133137	Santa Cruz Biotechnology	1 : 1000
NFYA	sc-17753	Santa Cruz Biotechnology	1 : 500
cJUN	sc-74543	Santa Cruz Biotechnology	1 : 500	also used for ChIP
GLI2	sc-271786	Santa Cruz Biotechnology	1 : 200	also used for ChIP
YAP1	sc-376830	Santa Cruz Biotechnology	1 : 500
FOXA2	sc-374376	Santa Cruz Biotechnology	1 : 200
NFKB1	sc-8414	Santa Cruz Biotechnology	1 : 500
MYBL2	sc-390198	Santa Cruz Biotechnology	1 : 200
